# A history-dependent integrase recorder of plant gene expression with single cell resolution

**DOI:** 10.1101/2024.06.04.597320

**Authors:** Cassandra J. Maranas, Wesley George, Sarah K. Scallon, Sydney VanGilder, Jennifer L. Nemhauser, Sarah Guiziou

## Abstract

During development, most cells experience a progressive restriction of fate that ultimately results in a fully differentiated mature state. Understanding more about the gene expression patterns that underlie developmental programs can inform engineering efforts for new or optimized forms. Here, we present a four-state integrase-based recorder of gene expression history and demonstrate its use in tracking gene expression events in Arabidopsis thaliana in two developmental contexts: lateral root initiation and stomatal differentiation. The recorder uses two serine integrases to mediate sequential DNA recombination events, resulting in step-wise, history-dependent switching between expression of fluorescent reporters. By using promoters that express at different times along each of the two differentiation pathways to drive integrase expression, we successfully tied fluorescent status to an ordered progression of gene expression along the developmental trajectory. In one snapshot of a mature tissue, our recorder was able to reveal past gene expression with single cell resolution. In this way, we were able to capture heterogeneity in stomatal development, confirming the existence of two alternate paths of differentiation.
