## Supplementary material for "A history-dependent integrase recorder of plant gene expression with single cell resolution": Source Data 1

### Sheet: Fig 2a pAHP6 switch detailed
line	T1 categorization	seedling	rfp	bfp	T2 categorization
T2P2	specific	1	xps and LRs	main root	specific
		2	xps and LRs	main root	specific
		3	all root	main root	overswitched
		4	LR only	main root	underswicthed
		5	none	all root	no switch
		6	none	all root	no swicth
		7	LR only	main root	underswicthed
		8	LR only	main root	underswicthed
		9	none	none	no switch
		10	all root	main root (weak)	overswitched
		11	xps and LRs	main root	specific
		12	all root	main root (weak)	overswitched
		13	none	none	no switch
		14	LR only	main root	underswitched
		15	LR only	main root	underswitched
		16	LR only	main root	underswitched
		17	weak in main root, strong in LR	main root	overswitched
		18	none	all root	no switch
		19	all root	none	overswicthed
		20	xps and LRs	main root (weak)	specific
T2P3	specific	1	xps and LRs	main root	specific
		2	no switch	all root	no switch
		3	LR only	main root	underswitched
		4	LR only	main root	underswitched
		5	LR only	main root	underswitched
		6	LR only	main root	underswitched
		7	LR only	main root	undeswitched
		8	xps and LRs	main root	specific
		9	xps and LRs	main root (weak)	specific
		10	none	all root	no switch
		11	LR only	main root	underswitched
		12	none	none	no switch
		13	LR only	main root	underswitched
		14	all root	all root	overswitched
		15	weak in main root, strongi n LR	main root	overswitched
		16	LR only	main root	underswitched
		17	all root	main root	overswitched
		18	weak in main root, strongi n LR	main root	overswitched
		19	LR only	main root	underswitched
		20	LR only	main root	underswitched
T2P5	specific	1	LR only	main root	underswitched
		2	LR only	main root	underswitched
		3	none	all root	no switch
		4	xps and LRs	main root	specific
		5	xps and LRs	main root	specific
		6	none	all root	no switch
		7	weak in main root, strong in LR	main root	overswitched
		8	LR only	main root	underswitched
		9	LR only	main root	underswitched
		10	xps and LRs	main root	specific
		11	weak in main root, strong in LR	main root	overswitched
		12	weak in main root, strong in LR	main root (weak)	overswitched
		13	all root	main root (weak)	overswitched
		14	xps and LRs	main root	specific
		15	LR only	main root	underswitched
		16	none	all root	no switch
		17	weak in main root, strong in LR	main root (weak)	overswitched
		18	xps and LRs	main root	specific
		19	none	none	no switch
		20	xps and LRs	main root	specific
T2P7	specific	1	xps and LRs	main root	specific
		2	xps and LRs	main root	specific
		3	xps and LRs	main root	specific
		4	none	all root	no switch
		5	none	all root	no switch
		6	xps and LRs	main root	specific
		7	all root tissue	weak in main root	overswitched
		8	none	all root	no switch
		9	xps and LRS	main root	specific
		10	all root tissue	weak in main root	overswitched
		11	none	all root	no switch
		12	none	all root	no switch
		13	xps and LRs	main root	specific
		14	none	none	no switch
		15	xps and LRs	main root	specific
		16	none	none	no switch
		17	none	all root	no switch

### Sheet: Fig 2b pGATA23 switch detailed
line	T1 categorization	seedling	rfp	bfp	T2 categorization
T2P1	specific	1	whole root	weak exp in main root	overswitched
		2	weak in main root, strong in LRs	main root	overswitched
		3	whole root	weak exp in main root	overswitched
		4	whole root	none	overswitched
		5	LR only	main root	specific
		6	LR only	main root	specific
		7	weak in main root, strong in LRs	main root	overswitched
		8	whole root	weak exp in main root	overswitched
		9	weak in main root, strong in LRs	main root	overswitched
		10	whole root	main root	overswitched
		11	weak in main root, strong in LRs	main root	overswitched
		12	whole root	main root	overswitched
		13	whole root	weak exp in main root	overswitched
		14	LR only	main root	specific
		15	none	all root	no switch
		16	whole root	weak exp in main root	overswitched
		17	whole root	main root	overswitched
		18	whole root	weak exp in main root	overswitched
		19	whole root	weak exp in main root	overswitched
		20	none	all root	no switch
		21	whole root	weak exp in main root	overswitched
		22	whole root	weak exp in main root	overswitched
T2P3	specific	1	LR only	main root	specific
		2	none	all root	no switch
		3	whole root	weak in main root	overswitched
		4	LR only	main root (weak)	specific
		5	LR only	main root	specific
		6	whole root	weak in main root	overswitched
		7	LR only	main root (weak)	specific
		8	LR only	main root	specific
		9	LR only	main root	specific
		10	LR only	main root	specific
		11	none	all root	no switch
		12	weak in main root, strong in LRs	main root	overswitched
		13	none	all root	no switch
		14	LR only	main root	specific
		15	weak in main root, strong in LRs	main root	overswitched
		16	LR only	main root	specific
		17	weak in main root, strong in LRs	weak in main root	overswitched
		18	LR only	main root	specific
		19	LR only	main root	specific
		20	LR only	main root	specific
T2P4	specific	1	LR only	main root	specific
		2	whole root	none	overswicthed
		3	whole root	weak in main root	overswitched
		4	weak in main root, strong in LR	main root	overswitched
		5	LR only	main root (weak)	specific
		6	none	none	no switch
		7	none	all root	no switch
		8	LR only	main root (weak)	specific
		9	whole root	weak in main root	overswitched
		10	LR only	main root	specific
		11	whole root	weak in main root	overswitched
		12	weak in main root, strong in LR	main root	overswicthed
		13	none	all root	no switch
		14	LR only	main root	specific
		15	weak in main root, strong in LR	main root	overswitched
		16	LR only	main root	specific
		17	LR only	main root	specific
		18	LR only	main root (weak)	specific
		19	none	none	no switch
		20	LR only	main root	specific
T2P5		1	none	all root	no switch
		2	none	all root	no switch
		3	weak in main root, strong in LR	main root	overswitched
		4	all root	main root (weak)	overswitched
		5	all root	main root (weak)	overswitched
		6	all root	main root	overswitched
		7	all root	main root (weak)	overswitched
		8	weak in main root, strong in LR	main root	overswitched
		9	none	all root	no switch
		10	all root	none	overswitched
		11	all root	none	overswitched
		12	weak in main root, strong in LR	main root (weak)	overswitched
		13	all root	main root (weak)	overswitched
		14	weak in main root, strong in LR	main root	overswitched
		15	all root	none	overswitched
		16	all root	main root (weak)	overswitched
		17	all root	main root (weak)	overswitched
		18	none	all root	no switch
		19	all root	main root (weak)	overswitched
		20	all root	main root (weak)	overswitched
T2P6		1	all root	none	overswitched
		2	all root	none	overswitched
		3	none	all root	no switch
		4	none	all root	no switch
		5	all root	main root (weak)	overswitched
		6	all root	main root	overswitched
		7	none	all root	no switch
		8	weak in main root, strong in LR	main root	overswitched
		9	none	all root	no switch
		10	all root	none	overswitched
		11	all root	none	overswitched
		12	weak in main root, strong in LR	main root (weak)	overswitched
		13	all root	main root (weak)	overswitched
		14	weak in main root, strong in LR	main root	overswitched
		15	all root	none	overswitched
		16	all root	main root (weak)	overswitched
		17	all root	main root (weak)	overswitched
		18	weak in main root, strong in LR	main root	overswitched
		19	all root	main root (weak)	overswitched
		20	none	all root	no switch

### Sheet: Fig 2d LR recorder detailed
line	T1 switch categorization	T2 seedling	gfp	rfp	bfp	T2 categorization
T2P1	underswitched PhiC31	1	none	xps and lrs	main root	as expected
		2	all root	all root	none	overswitched phic31 and bxb1
		3	none	xps and lrs	main root	underswitched bxb1
		4	all root	all root	none	overswitched phic31 and bxb1
		5	none	none	all root	no switch
		6	none	xps and lrs	main root	as expected
		7	none	xps and lrs	main root	as expected
		8	all root	all root	none	overswitched phic31 and bxb1
		9	none	xps and lrs	main root	underswitched bxb1
		10	xps and lrs	none	none	bxb1 overswitch
		11	all root	all root	none	overswitched phic31 and bxb1
		12	none	xps and lrs	main root	as expected
		13	all root	all root	none	overswitched phic31 and bxb1
		14	none	xps and lrs	main root	underswitched bxb1
		15	none	xps and lrs	main root	no switch
		16	all root	all root	none	overswitched phic31 and bxb1
		17	none	xps and lrs	main root	as expected
		18	lrs	xps	main root	as expected
		19	lrs	xps	main root	as expected
		20	none	xps and lrs	main root	no switch
T2P2	underswitched PhiC31	1	lrs	xps	main root	as expected
		2	none	xps and lrs	main root	underswitched bxb1
		3	all root	all root	none	overswitched phic31 and bxb1
		4	none	all root	weak in main root	overswitched phic31, underswitched bxb1
		5	xps and lrs	none	main root	bxb1 overswitch
		6	xps and lrs	none	main root	bxb1 overswitch
		7	none	xps and lrs	main root	underswitched bxb1
		8	all root	all root	none	overswitched phic31 and bxb1
		9	none	xps and lrs	main root	underswitched bxb1
		10	xps and lrs	none	main root	bxb1 overswitch
		11	xps and lrs	all main root	none	overswitched phic31 and bxb1
		12	lrs	xps	main root	as expected
		13	all root	all root	none	overswitched phic31 and bxb1
		14	none	xps and lrs	main root	underswitched bxb1
		15	xps and lrs	none	main root	bxb1 overswitch
		16	all root	all root	none	overswitched phic31 and bxb1
		17	lrs	all main root	none	overswitched phic31
		18	none	none	all root	no switch
		19	none	none	all root	no switch
		20	none	none	all root	no switch
T2P3	underswitched PhiC31	1	xps and lrs	all main root	none	overswitched phic31 and bxb1
		2	none	xps and lrs	main root	underswitched bxb1
		3	lrs	xps	main root	as expected
		4	xps and lrs	all main root	none	overswitched phic31 and bxb1
		5	none	none	all root	no switch
		6	xps and lrs	none	none	bxb1 overswitch
		7	none	xps and lrs	main root	underswitched bxb1
		8	xps and lrs	all main root	none	overswitched phic31 and bxb1
		9	lrs	xps	main root	as expected
		10	lrs	xps	main root	as expected
		11	lrs	xps	main root	as expected
		12	none	none	all root	no switch
		13	xps and lrs	all main root	none	overswitched phic31 and bxb1
		14	xps and lrs	all main root	none	overswitched phic31 and bxb1
		15	xps and lrs	all main root	none	overswitched phic31 and bxb1
		16	lrs	xps	main root	as expected
		17	all root	all root	none	overswitched phic31 and bxb1
		18	none	none	all root	no switch
T2P8	underswitched PhiC31	1	xps and lrs	all main root	none	overswitched phic31 and bxb1
		2	lrs	xps	main root	as expected
		3	lrs	xps	main root	as expected
		4	all root	all root	none	overswitched phic31 and bxb1
		5	none	none	all root	no switch
		6	xps and lrs	all main root	none	overswitched phic31 and bxb1
		7	lrs	xps	main root	as expected
		8	all root	all root	none	overswitched phic31 and bxb1
		9	all root	all root	none	overswitched phic31 and bxb1
		10	lrs	xps	main root	as expected
		11	none	none	all root	no switch
		12	xps and lrs	all main root	none	overswitched phic31 and bxb1
		13	xps and lrs	all main root	none	overswitched phic31 and bxb1
		14	xps and lrs	all main root	none	overswitched phic31 and bxb1
		15	xps and lrs	all main root	none	overswitched phic31 and bxb1
		16	none	none	all root	no switch
		17	none	none	all root	no switch
		18	all root	all root	none	overswitched phic31 and bxb1
T2P9	underswitched PhiC31	1	all root	all root	none	overswitched phic31 and bxb1
		2	all root	all root	none	overswitched phic31 and bxb1
		3	all root	all root	none	overswitched phic31 and bxb1
		4	all root	all root	none	overswitched phic31 and bxb1
		5	none	none	all root	no switch
		6	none	none	all root	no switch
		7	all root	all root	none	overswitched phic31 and bxb1
		8	all root	all root	none	overswitched phic31 and bxb1
		9	all root	all root	none	overswitched phic31 and bxb1
		10	none	none	all root	no switch
		11	none	none	all root	no switch
		12	all root	all root	none	overswitched phic31 and bxb1
		13	none	none	all root	no switch
		14	all root	all root	none	overswitched phic31 and bxb1
		15	all root	all root	none	overswitched phic31 and bxb1
		16	all root	all root	none	overswitched phic31 and bxb1
		17	all root	all root	none	overswitched phic31 and bxb1
		18	all root	all root	none	overswitched phic31 and bxb1

### Sheet: Fig 3a pSPCH switch detailed
line	T1 switch categorization	T2 seedling	rfp	bfp	T2 categorization
T2P1	specific	1	all epidermal cells	all epidermal cells	overswitched
		2	all epidermal cells	all epidermal cells	overswitched
		3	all epidermal cells	all epidermal cells	overswitched
		4	all epidermal cells	all epidermal cells	overswitched
		5	all epidermal cells	all epidermal cells	overswitched
		6	all epidermal cells	all epidermal cells	overswitched
		7	all epidermal cells	all epidermal cells	overswitched
		8	none	all epidermal cells	no switch
		9	all epidermal cells	all epidermal cells	overswitched
		10	all epidermal cells	all epidermal cells	overswitched
		11	all epidermal cells	all epidermal cells	overswitched
		12	all epidermal cells	all epidermal cells	overswitched
		13	all epidermal cells	all epidermal cells	overswitched
		14	all epidermal cells	all epidermal cells	overswitched
		14	none	all epidermal cells	no switch
		16	all epidermal cells	all epidermal cells	overswitched
T2P2	overswitched (rfp in all epidermal cells)	-
T2P3	specific	1	stomata, epidermal cells neighboring stomata	all epidermal cells	specific
		2	stomata, epidermal cells neighboring stomata	all epidermal cells	specific
		3	stomata, epidermal cells neighboring stomata	all epidermal cells	specific
		4	all epidermal cells	all epidermal cells	overswitched
		5	all epidermal cells	all epidermal cells	overswitched
		6	all epidermal cells	all epidermal cells	overswitched
		7	stomata, epidermal cells neighboring stomata	all epidermal cells	specific
		8	none	all epidermal cells	no switch
		9	stomata, epidermal cells neighboring stomata	all epidermal cells	specific
		10	all epidermal cells	all epidermal cells	overswitched
		11	all epidermal cells	all epidermal cells	overswitched
		12	all epidermal cells	all epidermal cells	overswitched
		13	none	all epidermal cells	no switch
		14	none	all epidermal cells	no switch
		15	stomata, epidermal cells neighboring stomata	all epidermal cells	specific
T2P4	overswitched (rfp exp in all epidermal cells)	-
T2P5	underswitched	1	stomata only	all epidermal cells	underswitched
		2	stomata only	all epidermal cells	underswitched
		3	stomata, epidermal cells neighboring stomata	all epidermal cells	specific
		4	stomata only	all epidermal cells	underswitched
		5	stomata only	all epidermal cells	underswitched
		6	stomata only	all epidermal cells	underswitched
		7	stomata only	all epidermal cells	no switch
		8	stomata, epidermal cells neighboring stomata	all epidermal cells	specific
		9	stomata only	all epidermal cells	underswitched
		10	stomata, epidermal cells neighboring stomata	all epidermal cells	specific
		11	stomata only	all epidermal cells	underswitched
		12	stomata only	all epidermal cells	underswitched
		13	stomata only	all epidermal cells	underswitched
		14	all epidermal cells	all epidermal cells	overswitched
		15	all epidermal cells	all epidermal cells	overswitched
T2P6	specific	1	all epidermal cells	all epidermal cells	overswitched
		2	all epidermal cells	all epidermal cells	overswitched
		3	none	all epidermal cells	no switch
		4	none	all epidermal cells	no switch
		5	all epidermal cells	all epidermal cells	overswitched
		6	all epidermal cells	all epidermal cells	overswitched
		7	all epidermal cells	all epidermal cells	overswitched
		8	all epidermal cells	all epidermal cells	overswitched
		9	all epidermal cells	all epidermal cells	overswitched
		10	all epidermal cells	all epidermal cells	overswitched
		11	none	all epidermal cells	no switch
		12	none	all epidermal cells	no switch
		13	all epidermal cells	all epidermal cells	overswitched
		14	all epidermal cells	all epidermal cells	overswitched
		14	none	all epidermal cells	no switch
		16	all epidermal cells	all epidermal cells	overswitched
T2P7	overswitched (rfp exp in all epidermal cells)	-
T2P8	specific	1	none	all epidermal cells	no switch
		2	stomata, epidermal cells neighboring stomata	all epidermal cells	specific
		3	none	all epidermal cells	no switch
		4	all epidermal cells	all epidermal cells	overswitched
		5	all epidermal cells	all epidermal cells	overswitched
		6	stomata, epidermal cells neighboring stomata	all epidermal cells	specific
		7	all epidermal cells	all epidermal cells	overswitched
		8	all epidermal cells	all epidermal cells	overswitched
		9	all epidermal cells	all epidermal cells	overswitched
		10	none	all epidermal cells	no switch
		11	all epidermal cells	all epidermal cells	overswitched
		12	all epidermal cells	all epidermal cells	overswitched
		13	all epidermal cells	all epidermal cells	overswitched
		14	all epidermal cells	all epidermal cells	overswitched
		15	stomata, epidermal cells neighboring stomata	all epidermal cells	specific

### Sheet: Fig 3b pMUTE switch detailed
line	T1 switch categorization	T2 seedling	rfp	bfp	T2 categorization
T2P1	specific	1	all epidermal cells	all epidermal cells	overswitched
		2	all epidermal cells	weak in all epidermal cells	overswitched
		3	all epidermal cells	weak in all epidermal cells	overswitched
		4	all epidermal cells	all epidermal cells	overswitched
		5	none	all epidermal cells	no switch
		6	stomata only	all epidermal cells	specific
		7	all epidermal cells	weak in all epidermal cells	overswitched
		8	all epidermal cells	all epidermal cells	overswitched
		9	stomata only	all epidermal cells	specific
		10	all epidermal cells	weak in all epidermal cells	overswitched
		11	all epidermal cells	all epidermal cells	overswitched
		12	all epidermal cells	weak in all epidermal cells	overswitched
		13	all epidermal cells	weak in all epidermal cells	overswitched
		14	all epidermal cells	weak in all epidermal cells	overswitched
		15	stomata only	all epidermal cells	specific
		16	none	all epidermal cells	no switch
		17	all epidermal cells	weak in all epidermal cells	overswitched
T2P2	specific	1	stomata only	all epidermal cells	specific
		2	stomata only	all epidermal cells	specific
		3	stomata only	all epidermal cells	specific
		4	none	all epidermal cells	no switch
		5	stomata only	all epidermal cells	specific
		6	stomata only	all epidermal cells	specific
		7	all epidermal cells	all epidermal cells	overswitched
		8	stomata only	all epidermal cells	specific
		9	stomata only	all epidermal cells	specific
		10	stomata only	all epidermal cells	specific
		11	stomata only	all epidermal cells	specific
		12	stomata only	all epidermal cells	specific
		13	all epidermal cells	weak in all epidermal cells	overswitched
		14	none	all epidermal cells	no switch
		15	none	all epidermal cells	no switch
		16	all epidermal cells	very faint in epidermal cells	overswitched
		17	all epidermal cells	all epidermal cells	overswitched
		18	none	all epidermal cells	no switch
		19	all epidermal cells	all epidermal cells	overswitched
T2P5		1	none	all epidermal cells	no switch
		2	all epidermal cells	weak in all epidermal cells	overswitched
		3	all epidermal cells	weak in all epidermal cells	overswitched
		4	all epidermal cells	weak in all epidermal cells	overswitched
		5	all epidermal cells	none	overswitched
		6	all epidermal cells	weak in all epidermal cells	overswitched
		7	all epidermal cells	weak in all epidermal cells	overswitched
		8	all epidermal cells	weak in all epidermal cells	overswitched
		9	all epidermal cells	all epidermal cells	overswitched
		10	all epidermal cells	weak in all epidermal cells	overswitched
		11	all epidermal cells	weak in all epidermal cells	overswitched
		12	all epidermal cells	all epidermal cells	overswitched
		13	none	all epidermal cells	no switch
		14	all epidermal cells	weak in all epidermal cells	overswitched
		15	all epidermal cells	weak in all epidermal cells	overswitched
T2P7		1	stomata only	all epidermal cells	specific
		2	none	all epidermal cells	no switch
		3	stomata only	all epidermal cells	specific
		4	stomata only	all epidermal cells	specific
		5	all epidermal cells	weak in all epidermal cells	overswitched
		6	all epidermal cells	all epidermal cells	overswitched
		7	none	all epidermal cells	no switch
		8	all epidermal cells	all epidermal cells	overswitched
		9	all epidermal cells	very faint in epidermis	overswitched
		10	stomata only	all epidermal cells	specific
		11	all epidermal cells	weak in all epidermal cells	overswitched
		12	stomata only	all epidermal cells	specific
		13	stomata only	all epidermal cells	specific
		14	all epidermal cells	all epidermal cells	overswitched
		15	stomata only	all epidermal cells	specific
		16	stomata only	all epidermal cells	specific
		17	all epidermal cells	all epidermal cells	overswitched
T2P10		1	all epidermal cells	all epidermal cells	overswitched
		2	all epidermal cells	all epidermal cells	overswitched
		3	stomata only	all epidermal cells	specific
		4	stomata only	all epidermal cells	specific
		5	all epidermal cells	weak in all epidermal cells	overswitched
		6	all epidermal cells	all epidermal cells	overswitched
		7	none	all epidermal cells	no switch
		8	none	all epidermal cells	no switch
		9	all epidermal cells	all epidermal cells	overswitched
		10	all epidermal cells	weak in all epidermal cells	overswitched
		11	all epidermal cells	all epidermal cells	overswitched
		12	all epidermal cells	all epidermal cells	overswitched
		13	stomata only	all epidermal cells	specific
		14	all epidermal cells	all epidermal cells	overswitched
		15	all epidermal cells	weak in all epidermal cells	overswitched
		16	stomata only	all epidermal cells	specific
		17	all epidermal cells	weak in all epidermal cells	overswitched
		18	all epidermal cells	weak in all epidermal cells	overswitched

### Sheet: Fig 3d stomata recorder details
line	T1 switch categorization	T2 seedling	gfp	rfp	bfp	T2 categorization
T2P1	as expected	1	stomata and surrounding cells	all epidermal cells	weak in all cells	phic31 and bxb1 overswitch
		2	stomata	surrounding cells	all epidermal cells	as expected
		3	stomata	surrounding cells	all epidermal cells	as expected
		4	stomata	surrounding cells	all epidermal cells	as expected
		5	stomata	all epidermal cells	faint in epidermal cells	phic31 overswitch
		6	stomata	none	all epidermal cells	underswitched phic31
		7	stomata	none	all epidermal cells	underswitched phic31
		8	none	none	all cells	no switch
		9	stomata	surrounding cells	all epidermal cells	as expected
		10	stomata	surrounding cells	all epidermal cells	as expected
		11	stomata	surrounding cells	all epidermal cells	as expected
		12	none	none	all cells	no switch
		13	stomata	all epidermal cells	faint in epidermal cells	phic31 overswitch
		14	stomata	surrounding cells	all epidermal cells	as expected
		15	stomata and surrounding cells	none	all epidermal cells	bxb1 overswitch
		16	stomata	surrounding cells	all epidermal cells	as expected
		17	stomata	all epidermal cells	faint in epidermal cells	phic31 overswitch
		18	stomata	all epidermal cells	faint in epidermal cells	phic31 overswitch
		19	stomata	surrounding cells	all epidermal cells	as expected
		20	stomata	all epidermal cells	faint in epidermal cells	phic31 overswitch
			stomata	surrounding cells	all epidermal cells	as expected
			stomata	surrounding cells	all epidermal cells	as expected
T2P2	as expected	1	all epidermal cells	weak in all epidermal cells	weak in all epidermal cells	phic31 and bxb1 overswitch
		2	all epidermal cells	weak in all epidermal cells	weak in all epidermal cells	phic31 and bxb1 overswitch
		3	stomata	all epidermal cells	faint in epidermal cells	phic31 overswitch
		4	stomata and surrounding cells	none	all epidermal cells	bxb1 overswitch
		5	none	none	all cells	no switch
		6	none	none	all cells	no switch
		7	stomata and surrounding cells	all epidermal cells	weak in all cells	phic31 and bxb1 overswitch
		8	none	none	all cells	no switch
		9	stomata	surrounding cells	all epidermal cells	as expected
		10	all epidermal cells	weak in all epidermal cells	weak in all epidermal cells	phic31 and bxb1 overswitch
		11	all epidermal cells	weak in all epidermal cells	weak in all epidermal cells	phic31 and bxb1 overswitch
		12	all epidermal cells	weak in all epidermal cells	weak in all epidermal cells	phic31 and bxb1 overswitch
		13	none	none	all cells	no switch
		14	stomata	surrounding cells	all epidermal cells	as expected
		15	none	none	all cells	no switch
		16	stomata and surrounding cells	none	all epidermal cells	bxb1 overswitch
		17	stomata	all epidermal cells	faint in epidermal cells	phic31 overswitch
		18	all epidermal cells	weak in all epidermal cells	weak in all epidermal cells	phic31 and bxb1 overswitch
		19	stomata and surrounding cells	all epidermal cells	weak in all cells	phic31 and bxb1 overswitch
		20	none	none	all cells	no switch
T2P4	as expected	1	stomata	surrounding cells	all epidermal cells	as expected
		2	stomata	surrounding cells	all epidermal cells	as expected
		3	stomata and surrounding cells	all epidermal cells	weak in all cells	phic31 and bxb1 overswitch
		4	stomata and surrounding cells	none	all epidermal cells	bxb1 overswitch
		5	all epidermal cells	weak in all epidermal cells	weak in all epidermal cells	phic31 and bxb1 overswitch
		6	all epidermal cells	weak in all epidermal cells	weak in all epidermal cells	phic31 and bxb1 overswitch
		7	stomata	all epidermal cells	faint in epidermal cells	phic31 overswitch
		8	stomata and surrounding cells	all epidermal cells	weak in all cells	phic31 and bxb1 overswitch
		9	stomata and surrounding cells	all epidermal cells	weak in all cells	phic31 and bxb1 overswitch
		10	stomata	surrounding cells	all epidermal cells	as expected
		11	stomata	surrounding cells	all epidermal cells	as expected
		12	stomata	surrounding cells	all epidermal cells	as expected
		13	all epidermal cells	weak in all epidermal cells	weak in all epidermal cells	phic31 and bxb1 overswitch
		14	stomata	all epidermal cells	faint in epidermal cells	phic31 overswitch
		15	stomata and surrounding cells	none	all epidermal cells	bxb1 overswitch
		16	none	none	all cells	no switch
		17	none	none	all cells	no switch
		18	all epidermal cells	weak in all epidermal cells	weak in all epidermal cells	phic31 and bxb1 overswitch
		19	stomata	surrounding cells	all epidermal cells	as expected
		20	stomata and surrounding cells	all epidermal cells	weak in all cells	phic31 and bxb1 overswitch
		21	none	none	all cells	no switch
T2P5	as expected	1	stomata and surrounding cells	all epidermal cells	weak in all cells	phic31 and bxb1 overswitch
		2	none	none	all cells	no switch
		3	stomata	surrounding cells	all epidermal cells	as expected
		4	all epidermal cells	weak in all epidermal cells	weak in all epidermal cells	phic31 and bxb1 overswitch
		5	stomata and surrounding cells	all epidermal cells	weak in all cells	phic31 and bxb1 overswitch
		6	all epidermal cells	weak in all epidermal cells	weak in all epidermal cells	phic31 and bxb1 overswitch
		7	stomata and surrounding cells	none	all epidermal cells	bxb1 overswitch
		8	stomata	all epidermal cells	faint in epidermal cells	phic31 overswitch
		9	none	none	all cells	no switch
		10	all epidermal cells	weak in all epidermal cells	weak in all epidermal cells	phic31 and bxb1 overswitch
		11	stomata and surrounding cells	all epidermal cells	weak in all cells	phic31 and bxb1 overswitch
		12	all epidermal cells	weak in all epidermal cells	weak in all epidermal cells	phic31 and bxb1 overswitch
		13	stomata	all epidermal cells	faint in epidermal cells	phic31 overswitch
		14	stomata	surrounding cells	all epidermal cells	as expected
		15	all epidermal cells	weak in all epidermal cells	weak in all epidermal cells	phic31 and bxb1 overswitch
		16	all epidermal cells	weak in all epidermal cells	weak in all epidermal cells	phic31 and bxb1 overswitch
		17	stomata and surrounding cells	all epidermal cells	weak in all cells	phic31 and bxb1 overswitch
		18	none	none	all cells	no switch
		19	stomata and surrounding cells	all epidermal cells	weak in all cells	phic31 and bxb1 overswitch
		20	all epidermal cells	weak in all epidermal cells	weak in all epidermal cells	phic31 and bxb1 overswitch
		21	stomata and surrounding cells	all epidermal cells	weak in all cells	phic31 and bxb1 overswitch
		22	all epidermal cells	weak in all epidermal cells	weak in all epidermal cells	phic31 and bxb1 overswitch
		23	none	none	all cells	no switch
		24	all epidermal cells	weak in all epidermal cells	weak in all epidermal cells	phic31 and bxb1 overswitch
		25	none	none	all cells	no switch
T2P7	as expected	1	stomata	surrounding cells	all epidermal cells	as expected
		2	stomata	surrounding cells	all epidermal cells	as expected
		3	stomata	surrounding cells	all epidermal cells	as expected
		4	stomata	all epidermal cells	faint in epidermal cells	phic31 overswitch
		5	stomata	all epidermal cells	faint in epidermal cells	phic31 overswitch
		6	stomata	surrounding cells	all epidermal cells	as expected
		7	stomata	surrounding cells	all epidermal cells	as expected
		8	stomata	all epidermal cells	faint in epidermal cells	phic31 overswitch
		9	stomata	surrounding cells	all epidermal cells	as expected
		10	stomata	none	all epidermal cells	underswitched phic31
		11	stomata	surrounding cells	all epidermal cells	as expected
		12	all epidermal cells	weak in all epidermal cells	weak in all epidermal cells	phic31 and bxb1 overswitch
		13	stomata	surrounding cells	all epidermal cells	as expected
		14	stomata and surrounding cells	none	all epidermal cells	bxb1 overswitch
		15	stomata	surrounding cells	all epidermal cells	as expected
		16	stomata	surrounding cells	all epidermal cells	as expected
		17	all epidermal cells	weak in all epidermal cells	weak in all epidermal cells	phic31 and bxb1 overswitch
		18	none	none	all cells	no switch
		19	stomata	none	all epidermal cells	underswitched phic31
		20	stomata and surrounding cells	all epidermal cells	weak in all cells	phic31 and bxb1 overswitch
		21	none	none	all cells	no switch
		22	none	none	all cells	no switch
		23	none	none	all cells	no switch
		24	stomata	none	all epidermal cells	underswitched phic31
T2P8	as expected	1	all epidermal cells	weak in all epidermal cells	weak in all epidermal cells	phic31 and bxb1 overswitch
		2	all epidermal cells	weak in all epidermal cells	weak in all epidermal cells	phic31 and bxb1 overswitch
		3	all epidermal cells	weak in all epidermal cells	weak in all epidermal cells	phic31 and bxb1 overswitch
		4	all epidermal cells	weak in all epidermal cells	weak in all epidermal cells	phic31 and bxb1 overswitch
		5	none	none	all cells	no switch
		6	all epidermal cells	weak in all epidermal cells	weak in all epidermal cells	phic31 and bxb1 overswitch
		7	all epidermal cells	weak in all epidermal cells	weak in all epidermal cells	phic31 and bxb1 overswitch
		8	all epidermal cells	weak in all epidermal cells	weak in all epidermal cells	phic31 and bxb1 overswitch
		9	none	none	all cells	no switch
		10	none	none	all cells	no switch
		11	all epidermal cells	weak in all epidermal cells	weak in all epidermal cells	phic31 and bxb1 overswitch
		12	all epidermal cells	weak in all epidermal cells	weak in all epidermal cells	phic31 and bxb1 overswitch
		13	all epidermal cells	weak in all epidermal cells	weak in all epidermal cells	phic31 and bxb1 overswitch
		14	all epidermal cells	weak in all epidermal cells	weak in all epidermal cells	phic31 and bxb1 overswitch
		15	none	none	all cells	no switch
		16	all epidermal cells	weak in all epidermal cells	weak in all epidermal cells	phic31 and bxb1 overswitch
		17	all epidermal cells	weak in all epidermal cells	weak in all epidermal cells	phic31 and bxb1 overswitch
		18	all epidermal cells	weak in all epidermal cells	weak in all epidermal cells	phic31 and bxb1 overswitch

### Sheet: Figs 2, 3 single switch summary
differentiation_path	promoter	construct	T1 line	num seedlings	num switched seedlings	num no switch	num specific	num phic31 overswitched	num bxb1 overswitched	num phic31 underswitched	% specific	% phic31 overswitched	% bxb1 overswitched	% phic31 underswitched
stomata	SPCH	T9 P139	T2P1	18	14	4	0	14	0	0	0	100	0	0
stomata	SPCH	T9 P139	T2P3	15	12	3	6	6	0	0	50	50	0	0
stomata	SPCH	T9 P139	T2P5	17	14	3	3	2	0	9	21.4286	14.2857	0	64.2857
stomata	SPCH	T9 P139	T2P6	16	11	5	0	11	0	0	0	100	0	0
stomata	SPCH	T9 P139	T2P8	15	12	3	3	9	0	0	25	75	0	0
LR	AHP6	T9 P137	T2P2	20	15	5	4	5	0	6	26.6667	33.3333	0	40
LR	AHP6	T9 P137	T2P3	21	17	4	3	4	0	10	17.6471	23.5294	0	58.8235
LR	AHP6	T9 P137	T2P7	17	9	8	7	2	0	0	77.7778	22.2222	0	0
LR	AHP6	T9 P137	T2P5	20	16	4	6	5	0	5	37.5	31.25	0	31.25
LR	GATA23	T11 B42	T2P1	25	20	5	3	0	17	0	15	0	85	0
LR	GATA23	T11 B42	T2P3	20	17	3	12	0	5	0	70.5882	0	29.4118	0
LR	GATA23	T11 B42	T2P4	20	16	4	9	0	7	0	56.25	0	43.75	0
LR	GATA23	T11 B42	T2P5	20	16	4	0	0	16	0	0	0	100	0
LR	GATA23	T11 B42	T2P6	20	15	5	0	0	15	0	0	0	100	0
stomata	MUTE	T11 B39	T2P1	19	15	4	3	0	12	0	20	0	80	0
stomata	MUTE	T11 B39	T2P2	19	15	4	11	0	4	0	73.3333	0	26.6667	0
stomata	MUTE	T11 B39	T2P5	17	13	4	0	0	13	0	0	0	100	0
stomata	MUTE	T11 B39	T2P7	18	15	3	8	0	7	0	53.3333	0	46.6667	0
stomata	MUTE	T11 B39	T2P10	21	16	5	4	0	12	0	25	0	75	0

### Sheet: Figs 2, 3 recorder summary
differentiation_path	construct	T2_line	num_seedlings	num_switched_seedlings	num_as_expected	num_overswitched_PhiC31andBxb1	num_overswitched_PhiC31	num_overswitched_Bxb1	num_underswitched_PhiC31	num_underswitched_Bxb1	num_underswitchedBxb1_and_overswitchedPhiC31	num_no_switch	num_overswitched_total	num_underswitched_total	% as expected	% overswitched PhiC31 and Bxb1	% overswitched PhiC31	% overswitched Bxb1	% underswitched PhiC31	% underswitched Bxb1	% underswitched Bxb1 and overswitched phiC31	% overswitched total	% underswitched total
LR	T9 PB10	T2P1	21	17	7	6	0	1	0	3	0	4	7	3	41.1765	35.2941	0	5.88235	0	17.6471	0	41.1765	17.6471
LR	T9 PB10	T2P2	22	17	2	5	1	4	0	4	1	5	10	4	11.7647	29.4118	5.88235	23.5294	0	23.5294	5.88235	58.8235	23.5294
LR	T9 PB10	T2P3	19	15	5	7	0	1	0	2	0	4	8	2	33.3333	46.6667	0	6.66667	0	13.3333	0	53.3333	13.3333
LR	T9 PB10	T2P8	18	14	4	10	0	0	0	0	0	4	10	0	28.5714	71.4286	0	0	0	0	0	71.4286	0
LR	T9 PB10	T2P9	18	13	0	13	0	0	0	0	0	5	13	0	0	100	0	0	0	0	0	100	0
stomata	T9 PB1	T2P1	24	20	11	1	5	1	2	0	0	4	7	2	55	5	25	5	10	0	0	35	10
stomata	T9 PB1	T2P2	20	14	2	8	2	2	0	0	0	6	12	0	14.2857	57.1429	14.2857	14.2857	0	0	0	85.7143	0
stomata	T9 PB1	T2P4	23	18	6	8	2	2	0	0	0	5	12	0	33.3333	44.4444	11.1111	11.1111	0	0	0	66.6667	0
stomata	T9 PB1	T2P5	25	20	2	15	2	1	0	0	0	5	18	0	10	75	10	5	0	0	0	90	0
stomata	T9 PB1	T2P7	26	20	10	3	3	1	3	0	0	6	7	3	50	15	15	5	15	0	0	35	15
stomata	T9 PB1	T2P8	18	14	0	14	0	0	0	0	0	4	14	0	0	100	0	0	0	0	0	100	0

### Sheet: Figure 4c stomata counting
line	seedling	GFP expression	stoma type
T2P1	T2P1.1	N	A
T2P1	T2P1.1	Y	A
T2P1	T2P1.1	Y	NA
T2P1	T2P1.1	Y	A
T2P1	T2P1.1	Y	NA
T2P1	T2P1.1	Y	A
T2P1	T2P1.1	Y	NA
T2P1	T2P1.1	Y	NA
T2P1	T2P1.1	N	NA
T2P1	T2P1.1	Y	A
T2P1	T2P1.1	Y	NA
T2P1	T2P1.1	N	NA
T2P1	T2P1.1	Y	NA
T2P1	T2P1.1	Y	NA
T2P1	T2P1.1	Y	A
T2P1	T2P1.1	Y	NA
T2P1	T2P1.1	N	NA
T2P1	T2P1.1	Y	A
T2P1	T2P1.1	N	A
T2P1	T2P1.1	N	NA
T2P1	T2P1.1	Y	A
T2P1	T2P1.1	Y	A
T2P1	T2P1.1	Y	A
T2P1	T2P1.1	N	NA
T2P1	T2P1.1	Y	A
T2P1	T2P1.1	Y	A
T2P1	T2P1.1	Y	NA
T2P1	T2P1.1	Y	A
T2P1	T2P1.1	N	NA
T2P1	T2P1.1	Y	A
T2P1	T2P1.1	Y	A
T2P1	T2P1.2	Y	A
T2P1	T2P1.2	Y	A
T2P1	T2P1.2	Y	A
T2P1	T2P1.2	N	NA
T2P1	T2P1.2	Y	A
T2P1	T2P1.2	N	A
T2P1	T2P1.2	Y	NA
T2P1	T2P1.2	Y	A
T2P1	T2P1.2	Y	NA
T2P1	T2P1.2	N	NA
T2P1	T2P1.2	Y	NA
T2P1	T2P1.2	Y	NA
T2P1	T2P1.2	Y	A
T2P1	T2P1.2	Y	A
T2P1	T2P1.2	Y	A
T2P1	T2P1.2	N	NA
T2P1	T2P1.2	N	NA
T2P1	T2P1.2	Y	A
T2P1	T2P1.2	Y	A
T2P1	T2P1.2	Y	A
T2P1	T2P1.2	Y	NA
T2P1	T2P1.2	Y	A
T2P1	T2P1.2	N	NA
T2P1	T2P1.2	Y	A
T2P1	T2P1.2	Y	NA
T2P1	T2P1.2	N	A
T2P1	T2P1.2	N	NA
T2P1	T2P1.2	Y	A
T2P1	T2P1.2	N	NA
T2P1	T2P1.2	Y	A
T2P1	T2P1.2	Y	A
T2P1	T2P1.2	Y	NA
T2P1	T2P1.2	Y	A
T2P1	T2P1.2	N	NA
T2P1	T2P1.3	N	NA
T2P1	T2P1.3	N	NA
T2P1	T2P1.3	Y	NA
T2P1	T2P1.3	Y	A
T2P1	T2P1.3	Y	A
T2P1	T2P1.3	N	NA
T2P1	T2P1.3	N	NA
T2P1	T2P1.3	N	NA
T2P1	T2P1.3	Y	A
T2P1	T2P1.3	Y	A
T2P1	T2P1.3	N	A
T2P1	T2P1.3	Y	NA
T2P1	T2P1.3	Y	A
T2P1	T2P1.3	Y	A
T2P1	T2P1.3	Y	A
T2P1	T2P1.3	N	A
T2P1	T2P1.3	Y	NA
T2P1	T2P1.3	N	NA
T2P1	T2P1.3	Y	A
T2P1	T2P1.3	N	NA
T2P1	T2P1.3	Y	A
T2P1	T2P1.3	Y	A
T2P1	T2P1.3	Y	NA
T2P1	T2P1.3	N	A
T2P1	T2P1.3	Y	A
T2P1	T2P1.3	Y	NA
T2P1	T2P1.3	N	NA
T2P1	T2P1.3	N	A
T2P1	T2P1.3	Y	A
T2P1	T2P1.3	Y	NA
T2P1	T2P1.3	Y	A
T2P1	T2P1.3	Y	NA
T2P1	T2P1.4	Y	NA
T2P1	T2P1.4	Y	NA
T2P1	T2P1.4	Y	A
T2P1	T2P1.4	Y	A
T2P1	T2P1.4	Y	NA
T2P1	T2P1.4	Y	NA
T2P1	T2P1.4	Y	A
T2P1	T2P1.4	Y	A
T2P1	T2P1.4	Y	NA
T2P1	T2P1.4	Y	A
T2P1	T2P1.4	Y	A
T2P1	T2P1.4	Y	A
T2P1	T2P1.4	N	NA
T2P1	T2P1.4	Y	A
T2P1	T2P1.4	N	A
T2P1	T2P1.4	Y	A
T2P1	T2P1.4	Y	NA
T2P1	T2P1.4	N	NA
T2P1	T2P1.4	N	NA
T2P1	T2P1.4	Y	NA
T2P1	T2P1.4	Y	NA
T2P1	T2P1.4	Y	A
T2P1	T2P1.4	Y	A
T2P1	T2P1.4	Y	NA
T2P1	T2P1.4	Y	NA
T2P1	T2P1.4	Y	A
T2P1	T2P1.4	Y	A
T2P1	T2P1.4	Y	A
T2P1	T2P1.4	Y	NA
T2P1	T2P1.4	Y	A
T2P1	T2P1.4	N	A
T2P1	T2P1.4	Y	NA
T2P1	T2P1.5	N	A
T2P1	T2P1.5	Y	A
T2P1	T2P1.5	N	A
T2P1	T2P1.5	N	NA
T2P1	T2P1.5	Y	A
T2P1	T2P1.5	N	NA
T2P1	T2P1.5	Y	NA
T2P1	T2P1.5	Y	A
T2P1	T2P1.5	Y	A
T2P1	T2P1.5	Y	A
T2P1	T2P1.5	Y	A
T2P1	T2P1.5	Y	NA
T2P1	T2P1.5	N	A
T2P1	T2P1.5	Y	A
T2P1	T2P1.5	Y	NA
T2P1	T2P1.5	N	NA
T2P1	T2P1.5	N	NA
T2P1	T2P1.5	Y	A
T2P1	T2P1.5	Y	A
T2P1	T2P1.5	N	A
T2P1	T2P1.5	Y	NA
T2P1	T2P1.5	N	NA
T2P1	T2P1.5	Y	A
T2P1	T2P1.5	Y	A
T2P1	T2P1.5	Y	NA
T2P1	T2P1.5	N	A
T2P1	T2P1.5	N	NA
T2P1	T2P1.5	Y	NA
T2P1	T2P1.5	Y	A
T2P1	T2P1.5	N	NA
T2P1	T2P1.5	Y	A
T2P1	T2P1.5	Y	NA
T2P1	T2P1.5	Y	NA
T2P1	T2P1.6	Y	NA
T2P1	T2P1.6	Y	A
T2P1	T2P1.6	Y	NA
T2P1	T2P1.6	N	NA
T2P1	T2P1.6	Y	A
T2P1	T2P1.6	Y	A
T2P1	T2P1.6	Y	A
T2P1	T2P1.6	N	A
T2P1	T2P1.6	N	NA
T2P1	T2P1.6	Y	A
T2P1	T2P1.6	Y	A
T2P1	T2P1.6	Y	NA
T2P1	T2P1.6	Y	A
T2P1	T2P1.6	Y	A
T2P1	T2P1.6	Y	NA
T2P1	T2P1.6	Y	NA
T2P1	T2P1.6	Y	A
T2P1	T2P1.6	N	A
T2P1	T2P1.6	N	NA
T2P1	T2P1.6	Y	A
T2P1	T2P1.6	N	NA
T2P1	T2P1.6	N	NA
T2P1	T2P1.6	Y	A
T2P1	T2P1.6	N	NA
T2P1	T2P1.6	Y	A
T2P1	T2P1.6	Y	NA
T2P1	T2P1.6	Y	A
T2P1	T2P1.6	N	NA
T2P1	T2P1.6	Y	NA
T2P1	T2P1.6	Y	A
T2P1	T2P1.6	Y	A
T2P1	T2P1.6	N	A
T2P1	T2P1.6	y	NA
T2P1	T2P1.7	N	NA
T2P1	T2P1.7	Y	NA
T2P1	T2P1.7	Y	A
T2P1	T2P1.7	N	NA
T2P1	T2P1.7	Y	A
T2P1	T2P1.7	Y	A
T2P1	T2P1.7	Y	NA
T2P1	T2P1.7	N	A
T2P1	T2P1.7	N	NA
T2P1	T2P1.7	Y	A
T2P1	T2P1.7	Y	NA
T2P1	T2P1.7	Y	A
T2P1	T2P1.7	Y	A
T2P1	T2P1.7	Y	A
T2P1	T2P1.7	Y	NA
T2P1	T2P1.7	Y	A
T2P1	T2P1.7	Y	NA
T2P1	T2P1.7	N	NA
T2P1	T2P1.7	Y	A
T2P1	T2P1.7	Y	A
T2P1	T2P1.7	Y	NA
T2P1	T2P1.7	N	NA
T2P1	T2P1.7	N	A
T2P1	T2P1.7	Y	A
T2P1	T2P1.7	Y	NA
T2P1	T2P1.7	Y	NA
T2P1	T2P1.7	Y	NA
T2P1	T2P1.7	Y	A
T2P1	T2P1.7	N	A
T2P1	T2P1.7	N	NA
T2P1	T2P1.8	Y	NA
T2P1	T2P1.8	Y	NA
T2P1	T2P1.8	Y	A
T2P1	T2P1.8	Y	A
T2P1	T2P1.8	N	NA
T2P1	T2P1.8	N	A
T2P1	T2P1.8	Y	NA
T2P1	T2P1.8	N	NA
T2P1	T2P1.8	Y	A
T2P1	T2P1.8	Y	A
T2P1	T2P1.8	Y	A
T2P1	T2P1.8	Y	A
T2P1	T2P1.8	Y	NA
T2P1	T2P1.8	Y	A
T2P1	T2P1.8	Y	A
T2P1	T2P1.8	N	NA
T2P1	T2P1.8	Y	NA
T2P1	T2P1.8	Y	A
T2P1	T2P1.8	Y	NA
T2P1	T2P1.8	Y	A
T2P1	T2P1.8	Y	A
T2P1	T2P1.8	Y	A
T2P1	T2P1.8	N	NA
T2P1	T2P1.8	Y	NA
T2P1	T2P1.8	Y	NA
T2P1	T2P1.8	N	A
T2P1	T2P1.8	Y	NA
T2P1	T2P1.8	Y	A
T2P1	T2P1.8	Y	NA
T2P1	T2P1.8	Y	A
T2P1	T2P1.8	Y	A
T2P1	T2P1.8	N	NA
T2P4	T2P4.1	Y	A
T2P4	T2P4.1	Y	A
T2P4	T2P4.1	Y	A
T2P4	T2P4.1	Y	A
T2P4	T2P4.1	Y	A
T2P4	T2P4.1	Y	A
T2P4	T2P4.1	Y	A
T2P4	T2P4.1	Y	A
T2P4	T2P4.1	Y	A
T2P4	T2P4.1	Y	A
T2P4	T2P4.1	Y	A
T2P4	T2P4.1	Y	A
T2P4	T2P4.1	N	A
T2P4	T2P4.1	N	A
T2P4	T2P4.1	N	A
T2P4	T2P4.1	N	A
T2P4	T2P4.1	N	A
T2P4	T2P4.1	N	A
T2P4	T2P4.1	Y	NA
T2P4	T2P4.1	Y	NA
T2P4	T2P4.1	Y	NA
T2P4	T2P4.1	Y	NA
T2P4	T2P4.1	Y	NA
T2P4	T2P4.1	N	NA
T2P4	T2P4.1	N	NA
T2P4	T2P4.1	N	NA
T2P4	T2P4.1	N	NA
T2P4	T2P4.1	N	NA
T2P4	T2P4.1	N	NA
T2P4	T2P4.1	N	NA
T2P4	T2P4.1	N	NA
T2P4	T2P4.1	N	NA
T2P4	T2P4.1	N	NA
T2P4	T2P4.2	Y	A
T2P4	T2P4.2	Y	A
T2P4	T2P4.2	Y	A
T2P4	T2P4.2	Y	A
T2P4	T2P4.2	Y	A
T2P4	T2P4.2	Y	A
T2P4	T2P4.2	Y	A
T2P4	T2P4.2	Y	A
T2P4	T2P4.2	Y	A
T2P4	T2P4.2	Y	A
T2P4	T2P4.2	N	A
T2P4	T2P4.2	N	A
T2P4	T2P4.2	N	A
T2P4	T2P4.2	N	A
T2P4	T2P4.2	N	A
T2P4	T2P4.2	N	A
T2P4	T2P4.2	N	A
T2P4	T2P4.2	N	A
T2P4	T2P4.2	N	A
T2P4	T2P4.2	N	A
T2P4	T2P4.2	Y	NA
T2P4	T2P4.2	Y	NA
T2P4	T2P4.2	Y	NA
T2P4	T2P4.2	Y	NA
T2P4	T2P4.2	Y	NA
T2P4	T2P4.2	Y	NA
T2P4	T2P4.2	N	NA
T2P4	T2P4.2	N	NA
T2P4	T2P4.2	N	NA
T2P4	T2P4.2	N	NA
T2P4	T2P4.2	N	NA
T2P4	T2P4.2	N	NA
T2P4	T2P4.2	N	NA
T2P4	T2P4.2	N	NA
T2P4	T2P4.2	N	NA
T2P4	T2P4.3	Y	A
T2P4	T2P4.3	Y	A
T2P4	T2P4.3	Y	A
T2P4	T2P4.3	Y	A
T2P4	T2P4.3	Y	A
T2P4	T2P4.3	Y	A
T2P4	T2P4.3	Y	A
T2P4	T2P4.3	Y	A
T2P4	T2P4.3	Y	A
T2P4	T2P4.3	Y	A
T2P4	T2P4.3	Y	A
T2P4	T2P4.3	Y	A
T2P4	T2P4.3	Y	A
T2P4	T2P4.3	Y	A
T2P4	T2P4.3	N	A
T2P4	T2P4.3	N	A
T2P4	T2P4.3	N	A
T2P4	T2P4.3	N	A
T2P4	T2P4.3	N	A
T2P4	T2P4.3	N	A
T2P4	T2P4.3	N	A
T2P4	T2P4.3	Y	NA
T2P4	T2P4.3	Y	NA
T2P4	T2P4.3	Y	NA
T2P4	T2P4.3	Y	NA
T2P4	T2P4.3	Y	NA
T2P4	T2P4.3	Y	NA
T2P4	T2P4.3	Y	NA
T2P4	T2P4.3	N	NA
T2P4	T2P4.3	N	NA
T2P4	T2P4.3	N	NA
T2P4	T2P4.3	N	NA
T2P4	T2P4.3	N	NA
T2P4	T2P4.3	N	NA
T2P4	T2P4.3	N	NA
T2P4	T2P4.3	N	NA
T2P4	T2P4.4	Y	A
T2P4	T2P4.4	Y	A
T2P4	T2P4.4	Y	A
T2P4	T2P4.4	Y	A
T2P4	T2P4.4	Y	A
T2P4	T2P4.4	Y	A
T2P4	T2P4.4	Y	A
T2P4	T2P4.4	Y	A
T2P4	T2P4.4	Y	A
T2P4	T2P4.4	Y	A
T2P4	T2P4.4	Y	A
T2P4	T2P4.4	Y	A
T2P4	T2P4.4	Y	A
T2P4	T2P4.4	N	A
T2P4	T2P4.4	N	A
T2P4	T2P4.4	N	A
T2P4	T2P4.4	N	A
T2P4	T2P4.4	N	A
T2P4	T2P4.4	N	A
T2P4	T2P4.4	N	A
T2P4	T2P4.4	Y	NA
T2P4	T2P4.4	Y	NA
T2P4	T2P4.4	Y	NA
T2P4	T2P4.4	Y	NA
T2P4	T2P4.4	Y	NA
T2P4	T2P4.4	N	NA
T2P4	T2P4.4	N	NA
T2P4	T2P4.4	N	NA
T2P4	T2P4.4	N	NA
T2P4	T2P4.4	N	NA
T2P4	T2P4.4	N	NA
T2P4	T2P4.4	N	NA
T2P4	T2P4.4	N	NA
T2P4	T2P4.4	N	NA
T2P4	T2P4.4	N	NA
T2P4	T2P4.5	Y	A
T2P4	T2P4.5	Y	A
T2P4	T2P4.5	Y	A
T2P4	T2P4.5	Y	A
T2P4	T2P4.5	Y	A
T2P4	T2P4.5	Y	A
T2P4	T2P4.5	Y	A
T2P4	T2P4.5	Y	A
T2P4	T2P4.5	Y	A
T2P4	T2P4.5	Y	A
T2P4	T2P4.5	N	A
T2P4	T2P4.5	N	A
T2P4	T2P4.5	N	A
T2P4	T2P4.5	N	A
T2P4	T2P4.5	N	A
T2P4	T2P4.5	N	A
T2P4	T2P4.5	N	A
T2P4	T2P4.5	N	A
T2P4	T2P4.5	Y	NA
T2P4	T2P4.5	Y	NA
T2P4	T2P4.5	Y	NA
T2P4	T2P4.5	Y	NA
T2P4	T2P4.5	N	NA
T2P4	T2P4.5	N	NA
T2P4	T2P4.5	N	NA
T2P4	T2P4.5	N	NA
T2P4	T2P4.5	N	NA
T2P4	T2P4.5	N	NA
T2P4	T2P4.5	N	NA
T2P4	T2P4.5	N	NA
T2P4	T2P4.5	N	NA
T2P4	T2P4.5	N	NA
T2P4	T2P4.5	N	NA
T2P7	T2P7.1	N	NA
T2P7	T2P7.1	Y	NA
T2P7	T2P7.1	Y	A
T2P7	T2P7.1	Y	A
T2P7	T2P7.1	Y	NA
T2P7	T2P7.1	Y	A
T2P7	T2P7.1	Y	A
T2P7	T2P7.1	N	NA
T2P7	T2P7.1	Y	A
T2P7	T2P7.1	N	A
T2P7	T2P7.1	Y	A
T2P7	T2P7.1	Y	A
T2P7	T2P7.1	Y	A
T2P7	T2P7.1	Y	NA
T2P7	T2P7.1	Y	A
T2P7	T2P7.1	Y	NA
T2P7	T2P7.1	Y	A
T2P7	T2P7.1	N	NA
T2P7	T2P7.1	Y	NA
T2P7	T2P7.1	Y	A
T2P7	T2P7.1	N	NA
T2P7	T2P7.1	N	A
T2P7	T2P7.1	Y	NA
T2P7	T2P7.1	N	NA
T2P7	T2P7.1	Y	A
T2P7	T2P7.1	Y	NA
T2P7	T2P7.1	Y	A
T2P7	T2P7.1	Y	A
T2P7	T2P7.1	Y	NA
T2P7	T2P7.1	Y	A
T2P7	T2P7.1	N	A
T2P7	T2P7.1	N	NA
T2P7	T2P7.1	Y	A
T2P7	T2P7.1	Y	NA
T2P7	T2P7.2	Y	A
T2P7	T2P7.2	Y	A
T2P7	T2P7.2	Y	NA
T2P7	T2P7.2	Y	NA
T2P7	T2P7.2	Y	A
T2P7	T2P7.2	Y	NA
T2P7	T2P7.2	Y	A
T2P7	T2P7.2	N	NA
T2P7	T2P7.2	Y	A
T2P7	T2P7.2	Y	A
T2P7	T2P7.2	Y	NA
T2P7	T2P7.2	Y	A
T2P7	T2P7.2	Y	NA
T2P7	T2P7.2	Y	A
T2P7	T2P7.2	Y	A
T2P7	T2P7.2	Y	A
T2P7	T2P7.2	N	NA
T2P7	T2P7.2	Y	A
T2P7	T2P7.2	Y	A
T2P7	T2P7.2	Y	NA
T2P7	T2P7.2	Y	A
T2P7	T2P7.2	Y	A
T2P7	T2P7.2	Y	A
T2P7	T2P7.2	Y	A
T2P7	T2P7.2	N	NA
T2P7	T2P7.2	Y	NA
T2P7	T2P7.2	N	A
T2P7	T2P7.2	Y	A
T2P7	T2P7.2	Y	NA
T2P7	T2P7.2	N	NA
T2P7	T2P7.2	Y	NA
T2P7	T2P7.2	Y	NA
T2P7	T2P7.3	Y	A
T2P7	T2P7.3	N	NA
T2P7	T2P7.3	N	A
T2P7	T2P7.3	Y	NA
T2P7	T2P7.3	Y	A
T2P7	T2P7.3	Y	NA
T2P7	T2P7.3	Y	A
T2P7	T2P7.3	Y	A
T2P7	T2P7.3	N	NA
T2P7	T2P7.3	N	NA
T2P7	T2P7.3	Y	A
T2P7	T2P7.3	Y	A
T2P7	T2P7.3	N	NA
T2P7	T2P7.3	N	A
T2P7	T2P7.3	N	NA
T2P7	T2P7.3	Y	A
T2P7	T2P7.3	Y	A
T2P7	T2P7.3	Y	A
T2P7	T2P7.3	Y	A
T2P7	T2P7.3	N	A
T2P7	T2P7.3	Y	NA
T2P7	T2P7.3	N	NA
T2P7	T2P7.3	Y	A
T2P7	T2P7.3	Y	NA
T2P7	T2P7.3	Y	NA
T2P7	T2P7.3	N	NA
T2P7	T2P7.3	Y	A
T2P7	T2P7.3	Y	NA
T2P7	T2P7.3	N	A
T2P7	T2P7.3	Y	A
T2P7	T2P7.3	Y	NA
T2P7	T2P7.3	Y	A
T2P7	T2P7.3	N	A
T2P7	T2P7.3	Y	A
T2P7	T2P7.3	N	NA
T2P7	T2P7.4	Y	NA
T2P7	T2P7.4	N	A
T2P7	T2P7.4	Y	NA
T2P7	T2P7.4	Y	A
T2P7	T2P7.4	N	NA
T2P7	T2P7.4	N	NA
T2P7	T2P7.4	Y	A
T2P7	T2P7.4	Y	NA
T2P7	T2P7.4	Y	A
T2P7	T2P7.4	Y	A
T2P7	T2P7.4	N	NA
T2P7	T2P7.4	Y	A
T2P7	T2P7.4	Y	A
T2P7	T2P7.4	Y	A
T2P7	T2P7.4	Y	A
T2P7	T2P7.4	N	NA
T2P7	T2P7.4	N	A
T2P7	T2P7.4	Y	A
T2P7	T2P7.4	Y	A
T2P7	T2P7.4	Y	NA
T2P7	T2P7.4	N	A
T2P7	T2P7.4	Y	A
T2P7	T2P7.4	N	NA
T2P7	T2P7.4	Y	A
T2P7	T2P7.4	Y	A
T2P7	T2P7.4	Y	A
T2P7	T2P7.4	Y	NA
T2P7	T2P7.4	N	A
T2P7	T2P7.4	Y	NA
T2P7	T2P7.4	Y	A
T2P7	T2P7.4	N	NA
T2P7	T2P7.4	Y	NA
T2P7	T2P7.4	Y	A
T2P7	T2P7.4	N	A
T2P7	T2P7.4	Y	NA
T2P7	T2P7.4	N	A
T2P7	T2P7.4	Y	A
T2P7	T2P7.4	N	NA
T2P7	T2P7.5	Y	A
T2P7	T2P7.5	N	A
T2P7	T2P7.5	Y	A
T2P7	T2P7.5	Y	NA
T2P7	T2P7.5	N	NA
T2P7	T2P7.5	Y	A
T2P7	T2P7.5	Y	A
T2P7	T2P7.5	Y	NA
T2P7	T2P7.5	Y	A
T2P7	T2P7.5	Y	A
T2P7	T2P7.5	N	A
T2P7	T2P7.5	N	NA
T2P7	T2P7.5	Y	NA
T2P7	T2P7.5	Y	A
T2P7	T2P7.5	N	A
T2P7	T2P7.5	N	NA
T2P7	T2P7.5	N	NA
T2P7	T2P7.5	Y	A
T2P7	T2P7.5	Y	A
T2P7	T2P7.5	N	A
T2P7	T2P7.5	Y	A
T2P7	T2P7.5	N	NA
T2P7	T2P7.5	Y	A
T2P7	T2P7.5	Y	A
T2P7	T2P7.5	Y	A
T2P7	T2P7.5	Y	NA
T2P7	T2P7.5	N	NA
T2P7	T2P7.5	Y	A
T2P7	T2P7.5	N	A
T2P7	T2P7.5	Y	A
T2P7	T2P7.5	Y	NA
T2P7	T2P7.5	Y	NA
T2P7	T2P7.5	N	NA
T2P7	T2P7.5	Y	A
T2P7	T2P7.5	Y	NA
