## Supplemental Data 3 for "A history-dependent integrase recorder of plant gene expression with single cell resolution"

### Sheet: Constructs
Level	Short name	Construct name	Linkers	Primer 1	Primer 2	Origin	Sequences
L0	L0-I2	pPP2AA3-mutated	GG0-GG1	N/A	N/A	Twist	cactctgtggtctcaggaggaggaagaagaagagagttactgagaagcttcctttatacgagagagatattaaacgaagtcgtatttgttggatatatgggcctttatgtattatacataagcccatttagttcttatctttgacaggcccaattatatggacacagcttgaagatggtttagctgctgcgaaagacgagctccggtctgatttctcgttcttctgattgatagatcgctcggaacttggaaagcagcgtaatcggtaaattctcgatcatttcttcaatttcgaaacattttccaattgtatattgagaatctcaaatcgaattattgtttagatcttctctctttattagtctaagaatggtaatagtttctctctagattgggacg…
L0	L0-I80	Bxb1_noBsaI	GG1-GG4	5071	5070	Bonnet lab	atgagagccctggtagtcatccgcctgtcccgcgtcaccgatgctacgacttcaccggagcgtcagctggagtcttgccagcagctctgcgcccagcgcggctgggacgtcgtcggggtagcggaggatctggacgtctccggggcggtcgatccgttcgaccggaagcgcagaccgaacctggcccggtggcttgcgttcgaggagcaaccgtttgacgtgatcgtggcgtaccgggtagatcggttgacccgatcgatccggcatcttcagcagctggtccactgggccgaggaccacaagaagctggtcgtctccgcgaccgaagcgcacttcgatacgacgacgccgtttgcggcggtcgtcatcgcgcttatgggaacggtggcgcagatggaa…
L0	L0-I9	PhiC31	GG1-GG4	4484	4480	Orzaez lab+PCR	ggatcggaggtctcaaatggacacgtatgccggcgcttatgatagacaatcaagagaaagagagaactcttctgccgcctctccagctacacagagatctgccaacgaggataaagctgctgatttacaaagagaggtagagagagatgggggtaggtttagatttgtgggtcatttctctgaggctcctggtacatcagcctttggtactgctgaacggcctgaatttgaaagaatattaaatgagtgtcgggccggtcgactaaatatgataatagtttatgatgtatctaggttcagtagactcaaagttatggatgcaattccgatcgtgagcgagctacttgcactcggtgttactatcgtaagtacacaagaaggtgtattcaggcagggtaa…
L0	pNL2102	tRBCs	GG4-GG6	N/A	N/A	from pL0M-T-RbcS-15318 EC15318	cgattgatgcatgttgtcaatcaattggcaagtcataaaatgcattaaaaaatattttcatactcaactacaaatccatgagtataactataattataaagcaatgattagaatctgacaaggattctggaaaattacataaaggaaagttcataaatgtctaaaacacaagaggacatacttgtattcagtaacatttgcagcttttctaggtctgaaaatatatttgttgcctagtgaataagcataatggtacaactacaagtgttttactcctcatattaacttcggtcattagaggccacgatttgacacatttttactcaaaacaaaatgtttgcatatctcttataatttcaaattcaacacacaacaaataagagaaaaaacaaataatat…
L0	L0-I74	tUBQ10	GG4-GG6	6000	5999	pcr from lab construct	cactctgtggtctcagcttatctcgtctctgttatgcttaagaagttcaatgtttcgtttcatgtaaaactttggtggtttgtgttttggggccttgtataatccctgatgaataagtgttctactatgtttccgttcctgttatctctttctttctaatgacaagtcgaacttcttctttatcatcgcttcgtttttattatctgtgcttcttttgtttaatacgcctgcaaagtgactcgactctgtttagtgcagttctgcgaaacttgtaaatagtccaattgttggcctctagtaatagatgtagcgaaagtgttgagctgttgggttctaaggatggcttgaacatgttaatcttttaggttctgagtatgatgaacattcgttgttgctaag…
L0	L0-I15	tUBQ1	GG4-GG6	4478	4477	PCR from lab construct	cactctgtggtctcagcttagagactcttatcaagaatcccatctcttgcttgcttttttttgttgtcttccctttgatagggtttgtttttcttgtttcagtgactttctatgttaaaagataatgtcagtaaaaggatttggttttctattattctgaatcgattacggaagattcttgcttaattccaatctatacaagtatcgtgaaataatgaccgtttatgtgattaggagacgtgtttcattaataaaatataagatcaatacattgttagtagtgataaactatgtacaaattgtattgattgtaaaagaaacacaataggttccttttttctacaatatattgtgacagactctctgttttaacgaatgaattaaatttgtcaacgaaaa…
L0	L0I84	pAHP6	GG0-GG1	6195	6196	pcr from genomic dna	cactctgtggtctcaggagCACGGGGCGCAAAGAAGCATGACATACGAATGAGACAATTTCAGTTTTCGTATATAATAATTCCATAATCATAATTTAATCACTAGTTTTAATTGGTAACATAACCTTAAAAAAGCATCCACTCATTATGCGCTCCACTTTACTACTTACTCTGATAACATGAAAAAGTATATGTTTAATACTAGCTAGTTGTTTGTTCCGTTTCCAAGCACGCTCTTTCTTCTTTTCAGTCATTTTTAATCCGCATTTACAATAATATTTAGCTATTTTCATATATCATTCTATACTAGCTCACAATAATTACATATGAGCACGCTTTTTTGTGTTCAAATATTATAAATCTTCGTTAGTTACCGCTGCTTTTTATAATTATGTATACT…
L0	L0I87	pSPCH	GG0-GG1	6179	6180	pcr from genomic dna	cactctgtggtctcaggagCGTTACTAAAAAGACATGGTCAGGTAAATAATATCTGACAGCCAACTCATTAACTTCAAACCTAACGACTACCTGGTTTGTCTTGGCTCCATCTTCTTAAATTTTCGTTTATTTTCTAAAACATTTGAATGGATTATCAAAAAAGAAAATGTCAAGCAATATTTATATTTATGTACAAATATTTCAAAAACTTTTGAAAGGGAAAGTTCAAATGAAGGGTGGCTCCTCAAGATGCAATTTGATTTTGATGAGACAAAATGAGGCACGTCTAGTATGACATCAACTATTTATTGCCTTAGATCTATCCCTTGTCTTTTGTTTTCTTGAAAACAAATTCGTTTGCTCCCTGTATCAATATAAAGATTAACTTACAAAAGAGG…
L0	L0I89	pMUTE	GG0-GG1	6200	6201	pcr from genomic dna	cactctgtggtctcaggagCCAAACCAATCCCATACCCAAACCAGACTGAAAATTGGTTGGTTTGGTTTTCGACCCTTGCATTGAATGTTAACCGATATCTTGATCGAACGTGAGtttttttttttttttttCTTGTTTCATTGCCTTGTCGATCAATATTGTATATAACGTGATAGACCATGAACAAATTGAATATCGAAGTAGGAGTTAGATTTCTTTACTCGTAATTAAATGGGGCATGCACCTTGCATGTCTTATACGTATTGTAGCCTAACATTTGCGGCTACAAACATTTGTCACCAACATTTTCATTCCAGCTGCTTCCACAGTTTTGGGACTTCGGAGATAATGTATATGTGGATATGCATATATGAACCATAAAAATAAACGTTTGTCCA…
L0	pNL2080	pGATA23	GG0-GG1	3468	3460	PCR from genomic DNA	cactctgtggtctcaggagcatgaataatctttgcgtacacctaaattttatagtgaaaaatacataattttaaaactttacttttgtagagatgcctaaaaaaaaatggtttaccacatggacattgttatttgttcagatctccaacgtatagcaatatttgtgatttatagatatgtaatttggtgttcaaagaatgtgtagaacaattattcttatgggtatgccaagaaaagttatataactttattctatactgctttcacgttaaataatgtaacattattaatgttgtccttttacttttccttgaattgatttgggaagaagactattggcttccttatcacatcaaaaagtctatgagtaagtgaaacattggctggcttttgcttcat…
L0	L0I90	pSPCH::PhiC31:tUBQ1	GG0-GG4	6002	6180	PCR from L1P139	cactctgtggtctcaggagCGTTACTAAAAAGACATGGTCAGGTAAATAATATCTGACAGCCAACTCATTAACTTCAAACCTAACGACTACCTGGTTTGTCTTGGCTCCATCTTCTTAAATTTTCGTTTATTTTCTAAAACATTTGAATGGATTATCAAAAAAGAAAATGTCAAGCAATATTTATATTTATGTACAAATATTTCAAAAACTTTTGAAAGGGAAAGTTCAAATGAAGGGTGGCTCCTCAAGATGCAATTTGATTTTGATGAGACAAAATGAGGCACGTCTAGTATGACATCAACTATTTATTGCCTTAGATCTATCCCTTGTCTTTTGTTTTCTTGAAAACAAATTCGTTTGCTCCCTGTATCAATATAAAGATTAACTTACAAAAGAGG…
L0	L0I92	pMUTE::Bxb1_noBsaI:tUBQ10	GG4-GG6	5999	6200	PCR from L1B39	cactctgtggtctcagcttCCAAACCAATCCCATACCCAAACCAGACTGAAAATTGGTTGGTTTGGTTTTCGACCCTTGCATTGAATGTTAACCGATATCTTGATCGAACGTGAGtttttttttttttttttCTTGTTTCATTGCCTTGTCGATCAATATTGTATATAACGTGATAGACCATGAACAAATTGAATATCGAAGTAGGAGTTAGATTTCTTTACTCGTAATTAAATGGGGCATGCACCTTGCATGTCTTATACGTATTGTAGCCTAACATTTGCGGCTACAAACATTTGTCACCAACATTTTCATTCCAGCTGCTTCCACAGTTTTGGGACTTCGGAGATAATGTATATGTGGATATGCATATATGAACCATAAAAATAAACGTTTGTCCA…
L0	L0I96	pAHP6:PhiC31:tUBQ1	GG0-GG4	6195	6002	PCR from L1P136	cactctgtggtctcaggagGATCCGCTTTGCTTTCCGGAGCTCCGGATCTGTTTTAACTCGCAACTTTCAGTCTTCTCTCCAATTACTCAAATTTTCTTTTATTTGTTTCTTAGAGAAAATTTACACAATTTTGCGTTTTTCATCTCAATGACTCATCATATCGAATGTTAACATCACATTTACGTAACACATAAGAAAAATATAGGGAAATGATATAAATAGAAAAAATGTCAAAGCAAAGGAATGACGAATTTCTACCAAAAGAATATCTTATAAACACAAATAAACATGTTAACAAAATTGCACATGGAATAATCCCATTAAGGAAAAAATATTGTACATGGATAATAAAAGAAAACAAAGCAATCATAGAAATTATGAAATACTGAGAGGGTAGT…
L0	L0I101	pGATA23:Bxb1_noBsaI:tUBQ10	GG4-GG6	5999	6247	PCR from L1B25	cactctgtggtctcagcttcatgaataatctttgcgtacacctaaattttatagtgaaaaatacataattttaaaactttacttttgtagagatgcctaaaaaaaaatggtttaccacatggacattgttatttgttcagatctccaacgtatagcaatatttgtgatttatagatatgtaatttggtgttcaaagaatgtgtagaacaattattcttatgggtatgccaagaaaagttatataactttattctatactgctttcacgttaaataatgtaacattattaatgttgtccttttacttttccttgaattgatttgggaagaagactattggcttccttatcacatcaaaaagtctatgagtaagtgaaacattggctggcttttgcttcat…
L0	L0T6	GG1-Bxb1P-bbs1-PhiC31P-GG2	GG1-GG2	-	-	IDT	cgagcggccgccagtgtgatggatatctgcagaattcaggcactctgtggtctcactatTCGTGGTTTGTCTGGTCAACCACCGCCGTCTCAGTGGTGTACGGTACAAACCCGGAGTTGTCTTCTTGTAGCACTGTAAGATTTATCCACGAAGGTCAGCAACTTGAAGACAATACTagtagtgccccaactggggtaacctttgagttctctcagttgggggcgtagggaccttgagacctccgatcccctgaattccagcacactggcggccgttactagtggatcc
L0	L0T7	GG1-PhiC31P-bbs1-BxB1P-GG2	GG1-GG2	-	-	IDT	cgagcggccgccagtgtgatggatatctgcagaattcaggcactctgtggtctcactatagtagtgccccaactggggtaacctttgagttctctcagttgggggcgtagggGGAGTTGTCTTCTTGTAGCACTGTAAGATTTATCCACGAAGGTCAGCAACTTGAAGACAATACTTCGTGGTTTGTCTGGTCAACCACCGCCGTCTCAGTGGTGTACGGTACAAACCCaccttgagacctccgatcccctgaattccagcacactggcggccgttactagtggatcc
L0	L0-T10	Bxb1B-PhiC31B	GG4-GG6	-	-	IDT	cgagcggccgccagtgtgatggatatctgcagaattcaggcactctgtggtctcagctttcggccggcttgtcgacgacggccgtctccgtcgtcaggatcatccgggcCTGCTTTCCTTCTGATTGAGACGAGTAAAACACTGAATAGaggtggagtacgcgcccggggagcccaagggcacgccctggcacccgcaccgcggcgcttgagacctccgatcccctgaattccagcacactggcggccgttactagtggatcc
L0	L0-T11	PhiC31B-Bxb1B	GG4-GG6	-	-	IDT	cgagcggccgccagtgtgatggatatctgcagaattcaggcactctgtggtctcagcttccgcggtgcgggtgccagggcgtgcccttgggctccccgggcgcgtactccacctCTGCTTTCCTTCTGATTGAGACGAGTAAAACACTGAATAGgcccggatgatcctgacgacggagacggccgtcgtcgacaagccggccgacgcttgagacctccgatcccctgaattccagcacactggcggccgttactagtggatcc
L0	L0-T12	ER-tagBFP-tUBQ10	GG2-GG3	-	-	IDT	acgttgatggtctcaacctaaacaAtgaaagccttcacactcgctctcttcttagctctttccctctatctcctgcccaatccagccactagtggcagtggctcaggatcaggatctggatctggctctatgagcgagctgattaaggagaacatgcacatgaagctgtacatggagggcaccgtggacaaccatcacttcaagtgcacatccgagggcgaaggcaagccctacgagggcacccagaccatgagaatcaaggtggtcgagggcggccctctccccttcgccttcgacatcctggctactagcttcctctacggcagcaagaccttcatcaaccacacccagggcatccccgacttcttcaagcagtccttccctgagggcttcacatgg…
L0	L0-T13	tRBCS-mCherry-NLS	GG3-GG4	-	-	IDT	cactctgtggtctcagcagcgattgatgcatgttgtcaatcaattggcaagtcataaaatgcattaaaaaatattttcatactcaactacaaatccatgagtataactataattataaagcaatgattagaatctgacaaggattctggaaaattacataaaggaaagttcataaatgtctaaaacacaagaggacatacttgtattcagtaacatttgcagcttttctaggtctgaaaatatatttgttgcctagtgaataagcataatggtacaactacaagtgttttactcctcatattaacttcggtcattagaggccacgatttgacacatttttactcaaaacaaaatgtttgcatatctcttataatttcaaattcaacacacaacaaataa…
L0	L0-T14	tUBQ1-NLS-NeonGreen	GG0-GG1	-	-	IDT	cactctgtggtctcaggagcatttgtttgtctttaacaacggctcacaacctgtgaccgtagagagcctcaatgcatggaacatgcagaagcctctgaagatgaaccaaggtgcaaagtgatcacatcattctttaattttttcgttgacaaatttaattcattcgttaaaacagagagtctgtcacaatatattgtagaaaaaaggaacctattgtgtttcttttacaatcaatacaatttgtacatagtttatcactactaacaatgtattgatcttatattttattaatgaaacacgtctcctaatcacataaacggtcattatttcacgatacttgtatagattggaattaagcaagaatcttccgtaatcgattcagaataatagaaaaccaaa…
L0	L0-T15	BpiI-p35s-BpiI	BpiI0-BpiI1	-	-	IDT	cactctgtgGAAGACAAggagggaggaattccaatcccacaaaaatctgagcttaacagcacagttgctcctctcagagcagaatcgggtattcaacaccctcatatcaactactacgttgtgtataacggtccacatgccggtatatacgatgactggggttgtacaaaggcggcaacaaacggcgttcccggagttgcacacaagaaatttgccactattacagaggcaagagcagcagctgacgcgtacacaacaagtcagcaaacagacaggttgaacttcatccccaaaggagaagctcaactcaagcccaagagctttgctaaggccctaacaagcccaccaaagcaaaaagcccactggctcacgctaggaaccaaaaggcccagcagtgat…
L0	L0-T16	PhiC31P-Bbs1-Bxb1R-PhiC31B	GG1-GG4	-	-	IDT	cgagcggccgccagtgtgatggatatctgcagaattcaggcactctgtggtctcactatagtagtgccccaactggggtaacctttgagttctctcagttgggggcgtagggGGAGTTGTCTTCTTGTAGCACTGTAAGATTTATCCACGAAGGTCAGCAACTTGAAGACAATACTTCGTGGTTTGTCTGGTCAACCACCGCCGTCTCCGTCGTCAGGATCATCCGGGCCTGCTTTCCTTCTGATTGAGACGAGTAAAACACTGAATAGaggtggagtacgcgcccggggagcccaagggcacgccctggcacccgcaccgcggaagctgagaccatcaacgtcctgaattccagcacactggcggccgttactagtggatcc
L0	L0-T17	BxbL	GG2-GG6	-	-	IDT	ctatagggcgaattgggccctctagatgcatgctcgagcggccgccagtgtgatggatatctgcagaattcaggggatcggaggtctcaaggtGGGTTTGTACCGTACACCACTGAGACGGCCGTCGTCGACAAGCCGGCCGAcgcttgagaccacagagtgcctgaattccagcacactggcggccgttactagtggatccgagctcggtaccaagcttgatgcatagcttgagtattctaac
L0	L0-I38	BpiI-pUBQ10-BpiI		5418	5419	PCR from L0-I26	cactctgtgGAAGACAAggagctcaacaacaaactttccattcacccatttatggatacacagtctagctcaacagagcttttaacccaaattggtacaatagaatacaactttagatcataattctcaaaagaaagagattccttagctattctatctgccactccatttccttctcggcttgtatgcacaagcataaaatcctcaaacttgctaagtagatactttatgtcttggataattggattgagacttgacaagcataactttcatgtaaccaaagacacaagttgctgagaatccacctcaaaaatgatcttcctataattgaatcgggataatgacagcacagcccatctaagagcctccacttctacttccagcacgcttcttactttt…
Level	Short name	Construct name	G0-G1	G1-G2	G2-G3	G3-G4	G4-G5	G5-G6	Sequence
L1	L1P1	pPP2AA3-PhiC31-tUBQ1	pPP2AA3-mutated L0-I2	PhiC31 L0-I9			tUBQ1 L0-I15		gaggaagaagaagagagttactgagaagcttcctttatacgagagagatattaaacgaagtcgtatttgttggatatatgggcctttatgtattatacataagcccatttagttcttatctttgacaggcccaattatatggacacagcttgaagatggtttagctgctgcgaaagacgagctccggtctgatttctcgttcttctgattgatagatcgctcggaacttggaaagcagcgtaatcggtaaattctcgatcatttcttcaatttcgaaacattttccaattgtatattgagaatctcaaatcgaattattgtttagatcttctctctttattagtctaagaatggtaatagtttctctctagattgggacggcacaaagtttcagttctc…
L1	L1B1	pPP2AA3-Bxb1-tUBQ1	pPP2AA3-mutated L0-I2	Bxb1 L0-I23			tUBQ1 L0-I15		cttggaggaggaagaagaagagagttactgagaagcttcctttatacgagagagatattaaacgaagtcgtatttgttggatatatgggcctttatgtattatacataagcccatttagttcttatctttgacaggcccaattatatggacacagcttgaagatggtttagctgctgcgaaagacgagctccggtctgatttctcgttcttctgattgatagatcgctcggaacttggaaagcagcgtaatcggtaaattctcgatcatttcttcaatttcgaaacattttccaattgtatattgagaatctcaaatcgaattattgtttagatcttctctctttattagtctaagaatggtaatagtttctctctagattgggacggcacaaagtttc…
L1	L1P136	pAHP6-PhiC31-tUBQ1	pAHP6 L0I84	PhiC31 L0I9			tUBQ1 L0I15		GATCCGCTTTGCTTTCCGGAGCTCCGGATCTGTTTTAACTCGCAACTTTCAGTCTTCTCTCCAATTACTCAAATTTTCTTTTATTTGTTTCTTAGAGAAAATTTACACAATTTTGCGTTTTTCATCTCAATGACTCATCATATCGAATGTTAACATCACATTTACGTAACACATAAGAAAAATATAGGGAAATGATATAAATAGAAAAAATGTCAAAGCAAAGGAATGACGAATTTCTACCAAAAGAATATCTTATAAACACAAATAAACATGTTAACAAAATTGCACATGGAATAATCCCATTAAGGAAAAAATATTGTACATGGATAATAAAAGAAAACAAAGCAATCATAGAAATTATGAAATACTGAGAGGGTAGTGATTAATGAATAGGGTACT…
L1	L1P137	pAHP6-PhiC31-NLS-tUBQ1	pAHP6 L0I84	PhiC31-NLS L0I9 with NLS added via PCR mutagenesis (primers 6257 and 6258)			tUBQ1 L0I15		CACGGGGCGCAAAGAAGCATGACATACGAATGAGACAATTTCAGTTTTCGTATATAATAATTCCATAATCATAATTTAATCACTAGTTTTAATTGGTAACATAACCTTAAAAAAGCATCCACTCATTATGCGCTCCACTTTACTACTTACTCTGATAACATGAAAAAGTATATGTTTAATACTAGCTAGTTGTTTGTTCCGTTTCCAAGCACGCTCTTTCTTCTTTTCAGTCATTTTTAATCCGCATTTACAATAATATTTAGCTATTTTCATATATCATTCTATACTAGCTCACAATAATTACATATGAGCACGCTTTTTTGTGTTCAAATATTATAAATCTTCGTTAGTTACCGCTGCTTTTTATAATTATGTATACTTTCTGGTTCCAGGAGACTA…
L1	L1P139	pSPCH-PhiC31-tUBQ1	pSPCH L0I87	PhiC31 L0I9			tUBQ1 L0I15		CGTTACTAAAAAGACATGGTCAGGTAAATAATATCTGACAGCCAACTCATTAACTTCAAACCTAACGACTACCTGGTTTGTCTTGGCTCCATCTTCTTAAATTTTCGTTTATTTTCTAAAACATTTGAATGGATTATCAAAAAAGAAAATGTCAAGCAATATTTATATTTATGTACAAATATTTCAAAAACTTTTGAAAGGGAAAGTTCAAATGAAGGGTGGCTCCTCAAGATGCAATTTGATTTTGATGAGACAAAATGAGGCACGTCTAGTATGACATCAACTATTTATTGCCTTAGATCTATCCCTTGTCTTTTGTTTTCTTGAAAACAAATTCGTTTGCTCCCTGTATCAATATAAAGATTAACTTACAAAAGAGGTGatatatatatatatata…
L1	L1B39	pMUTE-Bxb1-tUBQ10	pMUTE L0I89	Bxb1 L0I80			tUBQ10 L0I75		CCAAACCAATCCCATACCCAAACCAGACTGAAAATTGGTTGGTTTGGTTTTCGACCCTTGCATTGAATGTTAACCGATATCTTGATCGAACGTGAGtttttttttttttttttCTTGTTTCATTGCCTTGTCGATCAATATTGTATATAACGTGATAGACCATGAACAAATTGAATATCGAAGTAGGAGTTAGATTTCTTTACTCGTAATTAAATGGGGCATGCACCTTGCATGTCTTATACGTATTGTAGCCTAACATTTGCGGCTACAAACATTTGTCACCAACATTTTCATTCCAGCTGCTTCCACAGTTTTGGGACTTCGGAGATAATGTATATGTGGATATGCATATATGAACCATAAAAATAAACGTTTGTCCAAACAAAACCACAAATAGAA…
L1	L1B42	pGATA23-Bxb1-SAUR-tUBQ10	pGATA23 pNL2080	Bxb1 L0I80 with DST added via PCR mutagenesis (primers 6265 and 6266)			tUBQ10 L0I75		catgaataatctttgcgtacacctaaattttatagtgaaaaatacataattttaaaactttacttttgtagagatgcctaaaaaaaaatggtttaccacatggacattgttatttgttcagatctccaacgtatagcaatatttgtgatttatagatatgtaatttggtgttcaaagaatgtgtagaacaattattcttatgggtatgccaagaaaagttatataactttattctatactgctttcacgttaaataatgtaacattattaatgttgtccttttacttttccttgaattgatttgggaagaagactattggcttccttatcacatcaaaaagtctatgagtaagtgaaacattggctggcttttgcttcattcctttgtctctgtcttca…
L1	L1B25	pGATA23-Bxb1-tUBQ10	pGATA23 pNL2080	Bxb1 L0I80			tUBQ10 L0I75		catgaataatctttgcgtacacctaaattttatagtgaaaaatacataattttaaaactttacttttgtagagatgcctaaaaaaaaatggtttaccacatggacattgttatttgttcagatctccaacgtatagcaatatttgtgatttatagatatgtaatttggtgttcaaagaatgtgtagaacaattattcttatgggtatgccaagaaaagttatataactttattctatactgctttcacgttaaataatgtaacattattaatgttgtccttttacttttccttgaattgatttgggaagaagactattggcttccttatcacatcaaaaagtctatgagtaagtgaaacattggctggcttttgcttcattcctttgtctctgtcttca…
L1	L1PB1	pSPCH-PhiC31-tUBQ1, pMUTE-Bxb1-tUBQ10	pSPCH-PhiC31-tUBQ1 L0I90				pMUTE-Bxb1-tUBQ10 L0I92		CGTTACTAAAAAGACATGGTCAGGTAAATAATATCTGACAGCCAACTCATTAACTTCAAACCTAACGACTACCTGGTTTGTCTTGGCTCCATCTTCTTAAATTTTCGTTTATTTTCTAAAACATTTGAATGGATTATCAAAAAAGAAAATGTCAAGCAATATTTATATTTATGTACAAATATTTCAAAAACTTTTGAAAGGGAAAGTTCAAATGAAGGGTGGCTCCTCAAGATGCAATTTGATTTTGATGAGACAAAATGAGGCACGTCTAGTATGACATCAACTATTTATTGCCTTAGATCTATCCCTTGTCTTTTGTTTTCTTGAAAACAAATTCGTTTGCTCCCTGTATCAATATAAAGATTAACTTACAAAAGAGGTGatatatatatatatata…
L1	L1PB10	pAHP6-PhiC31-NLS-tUBQ1, pGATA23-Bxb1-tUBQ10	pAHP6-PhiC31-NLS-tUBQ1 L0I96 with NLS added via PCR mutagenesis (primers 6257 and 6258)				pGATA23-Bxb1-tUBQ10 L0I101		CACGGGGCGCAAAGAAGCATGACATACGAATGAGACAATTTCAGTTTTCGTATATAATAATTCCATAATCATAATTTAATCACTAGTTTTAATTGGTAACATAACCTTAAAAAAGCATCCACTCATTATGCGCTCCACTTTACTACTTACTCTGATAACATGAAAAAGTATATGTTTAATACTAGCTAGTTGTTTGTTCCGTTTCCAAGCACGCTCTTTCTTCTTTTCAGTCATTTTTAATCCGCATTTACAATAATATTTAGCTATTTTCATATATCATTCTATACTAGCTCACAATAATTACATATGAGCACGCTTTTTTGTGTTCAAATATTATAAATCTTCGTTAGTTACCGCTGCTTTTTATAATTATGTATACTTTCTGGTTCCAGGAGACTA…
L1	L1T5	T2PB (mtagBFP2, mCherry, NeonGreen)	tUBQ1-NLS-NeonGreen L0T14	GG1-Bxb1P-bbs1-PhiC31P-GG2 L0T6	ER-tagBFP-tUBQ10 L0T12	tRBCS-mCherry-NLS L0T13	Bxb1B-PhiC31B L0T10		catttgtttgtctttaacaacggctcacaacctgtgaccgtagagagcctcaatgcatggaacatgcagaagcctctgaagatgaaccaaggtgcaaagtgatcacatcattctttaattttttcgttgacaaatttaattcattcgttaaaacagagagtctgtcacaatatattgtagaaaaaaggaacctattgtgtttcttttacaatcaatacaatttgtacatagtttatcactactaacaatgtattgatcttatattttattaatgaaacacgtctcctaatcacataaacggtcattatttcacgatacttgtatagattggaattaagcaagaatcttccgtaatcgattcagaataatagaaaaccaaatccttttactgacattatc…
L1	L1T6	T2BP (mTagBFP, mCherry, NeonGreen)	tUBQ1-NLS-NeonGreen L0T14	GG1-PhiC31P-bbs1-BxB1P-GG2 L0T7	ER-tagBFP-tUBQ10 L0T12	tRBCS-mCherry-NLS L0T13	PhiC31B-Bxb1B L0T11		catttgtttgtctttaacaacggctcacaacctgtgaccgtagagagcctcaatgcatggaacatgcagaagcctctgaagatgaaccaaggtgcaaagtgatcacatcattctttaattttttcgttgacaaatttaattcattcgttaaaacagagagtctgtcacaatatattgtagaaaaaaggaacctattgtgtttcttttacaatcaatacaatttgtacatagtttatcactactaacaatgtattgatcttatattttattaatgaaacacgtctcctaatcacataaacggtcattatttcacgatacttgtatagattggaattaagcaagaatcttccgtaatcgattcagaataatagaaaaccaaatccttttactgacattatc…
L1	L1T9	T2PB/p35S (mTagBFP2, mCherry, NeonGreen)							catttgtttgtctttaacaacggctcacaacctgtgaccgtagagagcctcaatgcatggaacatgcagaagcctctgaagatgaaccaaggtgcaaagtgatcacatcattctttaattttttcgttgacaaatttaattcattcgttaaaacagagagtctgtcacaatatattgtagaaaaaaggaacctattgtgtttcttttacaatcaatacaatttgtacatagtttatcactactaacaatgtattgatcttatattttattaatgaaacacgtctcctaatcacataaacggtcattatttcacgatacttgtatagattggaattaagcaagaatcttccgtaatcgattcagaataatagaaaaccaaatccttttactgacattatc…
L1	L1T10	T2PB/pUBQ10 (mTagBFP2, mCherry, NeonGreen)							catttgtttgtctttaacaacggctcacaacctgtgaccgtagagagcctcaatgcatggaacatgcagaagcctctgaagatgaaccaaggtgcaaagtgatcacatcattctttaattttttcgttgacaaatttaattcattcgttaaaacagagagtctgtcacaatatattgtagaaaaaaggaacctattgtgtttcttttacaatcaatacaatttgtacatagtttatcactactaacaatgtattgatcttatattttattaatgaaacacgtctcctaatcacataaacggtcattatttcacgatacttgtatagattggaattaagcaagaatcttccgtaatcgattcagaataatagaaaaccaaatccttttactgacattatc…
L1	L1T11	T2BP/ p35S (BFP, mCherry, NeonGreen)							catttgtttgtctttaacaacggctcacaacctgtgaccgtagagagcctcaatgcatggaacatgcagaagcctctgaagatgaaccaaggtgcaaagtgatcacatcattctttaattttttcgttgacaaatttaattcattcgttaaaacagagagtctgtcacaatatattgtagaaaaaaggaacctattgtgtttcttttacaatcaatacaatttgtacatagtttatcactactaacaatgtattgatcttatattttattaatgaaacacgtctcctaatcacataaacggtcattatttcacgatacttgtatagattggaattaagcaagaatcttccgtaatcgattcagaataatagaaaaccaaatccttttactgacattatc…
L1	L1T18	T2PsB/p35S preswitched (mTagBFP2, mCherry, NeonGreen)							catttgtttgtctttaacaacggctcacaacctgtgaccgtagagagcctcaatgcatggaacatgcagaagcctctgaagatgaaccaaggtgcaaagtgatcacatcattctttaattttttcgttgacaaatttaattcattcgttaaaacagagagtctgtcacaatatattgtagaaaaaaggaacctattgtgtttcttttacaatcaatacaatttgtacatagtttatcactactaacaatgtattgatcttatattttattaatgaaacacgtctcctaatcacataaacggtcattatttcacgatacttgtatagattggaattaagcaagaatcttccgtaatcgattcagaataatagaaaaccaaatccttttactgacattatc…
