## Supplemental Data 2 for "A history-dependent integrase recorder of plant gene expression with single cell resolution"

### Sheet: primers
oNL	primer name	sequence	purpose
6201	pMUTE_R_GG1	acgttgatggtctcacatTGATACTTAATTGATCAAGATTCTCTTCTGG	cloning promoter L0s with GG linkers
6200	pMUTE_F_GG0	cactctgtggtctcaggagCCAAACCAATCCCATACCCA	cloning promoter L0s with GG linkers
6196	pAHP6_R_GG1	acgttgatggtctcacattcaacggcacacccgtcttgtc	cloning promoter L0s with GG linkers
6195	pAHP6_F_GG0	cactctgtggtctcaggagcacggggcgcaaagaa	cloning promoter L0s with GG linkers and adding GG linker to integrase L1s for assembly into 2 integrase L2 construct
6180	pSPCHfwd_SG	cactctgtggtctcaggagCGTTACTAAAAAGACATGGTCAG	cloning promoter L0s with GG linkers and adding GG linker to integrase L1s for assembly into 2 integrase L2 construct
6179	pSPCHrev_SG	acgttgatggtctcacattCGTGATTAGAGATATATCCTtctc	cloning promoter L0s with GG linkers
6247	GG4-pGATA23	cgtgatgaggtctcaaagccatgaataatctttgcgtacacctaaat	adding GG linkers to integrase L1s for assembly into 2 integrase L2 construct
6211	pMUTE_F_GG4	cactctgtggtctcagcttCCAAACCAATCCCATACCCA	adding GG linkers to integrase L1s for assembly into 2 integrase L2 construct
6002	tUBQ1-GG4-rev	cgtgatgaggtctcaaagccatttgtttgtctttaacaacggctcacaacctgtg	adding GG linkers to integrase L1s for assembly into 2 integrase L2 construct
5999	tUBQ10_GG6_rev	ggatcggaggtctcaagcgaacatacactttcacttgtgatcatc	adding GG linkers to integrase L1s for assembly into 2 integrase L2 construct
6258	PhiC31plusNLS_mutagenesis_R	ttttttttggTGCTGCCACATCCTCGGTAC	add NLS to PhiC31 integrase construct
6257	PhiC31plusNLS_mutagenesis_F	agaggaaggtgTAATAAGCTTAGAGACTCTTATCAAGAATCCCATC	add NLS to PhiC31 integrase construct
6260	Bxb1plusNLS_mutagenesis_F	agaggaaggtgTAATAAGCTTATCTCGTCTCTGTTATG	add NLS to Bxb1 integrase construct
6259	Bxb1plusNLS_mutagenesis_R	ttttttttggCGACATCCCGGTGTGTAG	add NLS to Bxb1 integrase construct
6264	PhiC31addSAUR_mutagenesis_R	tacaattatctccaggggaaattagctaacaatctaaaaaaaatatggaaatgttgtagtatagtactAAGCTTATTATGCTGCCAC	add DST to PhiC31 construct
6263	PhiC31addSAUR_mutagenesis_F	aattgtttcaatgagaggaatatacaatacatagatcgtaattgatcaatgcgtatttgcatgttggtaAGAGACTCTTATCAAGAATCC	add DST to PhiC31 construct
6266	Bxb1addSAUR_mutagenesis_R	attatctccaggggaaattagctaacaatctaaaaaaaatatggaaatgttgtagtatagtactaagcTTATTACGACATCCCGGTG	add DST to Bxb1 construct
6265	Bxb1addSAUR_mutagenesis_F	tgtaaattgtttcaatgagaggaatatacaatacatagatcgtaattgatcaatgcgtatttgcatgttGGTAATCTCGTCTCTGTTATG	add DST to Bxb1 construct
5991	ERtag_rev	agcgagtgtgaaggctttca	add ER localization tag to mtagBFP2
5990	ERtag_fwd	tgcccaatccagccactag	add ER localization tag to mtagBFP2
5975	mTagBFP2:tUBQ10_gibsonrev	agcataacagagacgagatttaattaagcttgtgccccag	add target L0 into pBLUNT vector
5974	mTagBFP2:tUBQ10_gibsonfwd	ctggggcacaagcttaattaaatctcgtctctgttatgcttaagaagttc	add target L0 into pBLUNT vector
5983	GG0:pBLUNT_gibsonrev	ctcctgagaccacagagtgcctgaattccagcacactg	add target L0 into pBLUNT vector
5982	GG0:tUBQ1_gibsonfwd	cactctgtggtctcaggagcatttgtttgtctttaacaacggctc	add target L0 into pBLUNT vector
5981	NeonGreen:GG1:pBLUNT_gibsonfwd	ccatcattgtttactattgagaccatcaacgtcctgaattctgcagatatcc	add target L0 into pBLUNT vector
5980	GG2linker:pBLUNT_rev	gtttaggttgagaccatcaacgtcctgaattctgcagatatccatca	add target L0 into pBLUNT vector
5979	pBLUNToverlap_fwd	gtgatggatatctgcagaattcagg	add target L0 into pBLUNT vector
5978	mCherryNLS:pBLUNT_gibsonrev_corrected	agtgtgctggaattcaggcgtgatgaggtctcaaagctaaacaatggtgagcaagggcga	add target L0 into pBLUNT vector
5977	NLS:tUBQ1_gibsonrev	ccaaagaagaagaggaaagtctaataagcttagagactcttatcaagaatcccatc	add target L0 into pBLUNT vector
5976	NLS:tUBQ1_gibsonfwd	gattcttgataagagtctctaagcttattagactttcctcttcttctttgg	add target L0 into pBLUNT vector
5972	mCherryNLS:rbcS_gibsonfwd_corrected	atacgaacgaaagctttgactttcctcttcttctttggttaagatctgtacagctcgtcc	add target L0 into pBLUNT vector
5961	pBLUNT:rbcS_gibsonfwd	ggatatctgcagaattcaggcactctgtggtctcagcagcgatt	add target L0 into pBLUNT vector
5960	pBLUNT:rbcS_gibsonrev	aatcgctgctgagaccacagagtgcctgaattctgcagatatcc	add target L0 into pBLUNT vector
5958	mCherryNLS:pBLUNT_gibsonfwd	tcctcgcccttgctcaccattgtttagctttgagacctcatcacgcctgaattccagcacactgg	add target L0 into pBLUNT vector
5071	Bxb1_fwd	ggatcggaggtctcaaatgagagccctggtagtcatcc	clone bxb1 integrase
5070	Bxb1_rev	cgtgatgaggtctcaaagcttattacgacatcccggtgtgtag	clone bxb1 integrase
